# Rescuing Biologically Relevant Consensus Regions Across Replicated Samples

**DOI:** 10.1101/2021.09.23.461528

**Authors:** Vahid Jalili, Marzia Angela Cremona, Fernando Palluzzi

## Abstract

**Motivation:** Protein-DNA binding sites of ChIP-seq experiments are identified where the binding affinity is significant based on a given threshold. The choice of the threshold is a trade-off between conservative region identification and discarding weak, but true binding sites.

**Results:** We argue the biological relevance of weak binding sites and the information they add when *rescued*. The sites are rescued using MSPC, which exploits replicates to lower the threshold required to identify a binding site while keeping a low false-positive rate. We extend MSPC to call consensus regions across any number of replicated samples, accounting for differences between biological and technical replicates. We observed several master transcription regulators (e.g., SP1 and GATA3) and HDAC2-GATA1 regulatory networks on rescued regions.

**Availability and implementation:** An implementation of the proposed method and the scripts to reproduce the performed analysis are freely available at https://genometric.github.io/MSPC/, MSPC is distributed as a command-line application, an R package available from Bioconductor (https://doi.org/doi:10.18129/B9.bioc.rmspc), and a C# library.
