## Supplementary Table 3 for "Rescuing Biologically Relevant Consensus Regions Across Replicated Samples"

### Sheet: Foglio1
Motif	Occurrence	AFF1	BACH1	CCAR2	CDC5L	DACH1	DDX20	DNMT1	E4F1	ETV6	FIP1L1	FUS	GATA1	GATA2B	GTF2E2	HDAC2	HMBOX1	HNRNPLL	IRF1	KAT8	KDM1A	KHRSP	MAFK	MLLT1	MNT	MTA3	MYC	NCOA1	NRF1	NUFIP1	PLM	RUNX1	SIN3A	SIN3B	SMAD2	SREBF1	TCF12	THRA	THRAP3	TOE1	TRIM25	TRIP13	YY1	ZBED1	ZC3H11A	ZNF316	ZNF318	ZNF592	ZSCAN29
GATA3	20	3.4E-152	1.3E-11	NA	NA	2e-49	1.1E-94	NA	3e-160	1.5E-169	NA	NA	1.0E-969	1.8E-165	NA	4.2E-311	NA	1.5E-31	NA	NA	3.8E-275	NA	4.5E-108	NA	9.7E-87	2.2E-223	1.1e-405	3.70E-266	4.6E-41	NA	2.4e-480	6.0E-25	NA	NA	NA	NA	NA	NA	NA	NA	1.1E-99	NA	NA	NA	NA	NA	NA	NA	NA
SP1	19	NA	7.3E-08	NA	NA	8.9E-05	NA	NA	9.6E-41	2.7E-18	NA	NA	5.0E-26	NA	NA	1.6E-98	3.3E-51	2.8E-14	NA	NA	2.4E-25	NA	1.30E-22	2.7E-26	NA	2.00E-44	1.3E-72	1.4E-20	2.3E-17	NA	3.9E-28	6.4E-29	3.9E-68	NA	NA	NA	NA	NA	NA	NA	NA	NA	5.1E-29	NA	NA	NA	NA	NA	NA
CTCF	18	NA	NA	7.4E-36	NA	NA	NA	NA	NA	NA	2.9E-121	1.4E-17	NA	1.9E-83	NA	3.1E-43	7.2E-30	4.3E-47	NA	NA	NA	NA	1.4E-96	2.7E-236	NA	1.30E-59	2.4E-289	NA	NA	NA	NA	NA	NA	4.7E-79	3.7E-199	1.9E-301	NA	NA	7.7E-146	NA	8.8E-152	NA	NA	3.4E-118	3.2e-510	NA	NA	NA	NA
FOS/JUND	18	1.9E-79	NA	NA	1.80E-04	NA	NA	NA	2.9E-106	1.6E-45	NA	NA	4.6E-29	NA	NA	1.6E-41	6.5e-327	1e-17	NA	NA	1.3E-169	NA	4.1e-758	NA	1.4E-62	NA	5.9E-218	1.20E-94	1.3E-71	NA	8.7E-98	NA	2.4E-12	NA	NA	2.4E-20	NA	NA	NA	NA	NA	NA	1.3E-11	NA	NA	NA	NA	NA	NA
ZNF384	14	NA	1.9E-41	NA	NA	NA	NA	NA	9.1E-58	NA	2.6E-31	NA	NA	NA	NA	2.3E-30	NA	NA	NA	NA	8.4E-12	NA	2.9E-08	NA	9.1E-10	NA	3.4E-14	NA	1.6E-33	NA	3.7E-27	NA	NA	2.8E-29	3.1E-15	NA	NA	NA	NA	NA	NA	NA	NA	NA	NA	2.2E-71	NA	1.2E-37	NA
BACH2	9	NA	3.25E-05	NA	NA	3.2E-22	8e-11	NA	NA	NA	NA	NA	NA	3e-73	NA	5.5E-196	NA	NA	6.8E-70	NA	NA	NA	NA	NA	NA	3.1E-111	NA	NA	NA	NA	NA	NA	1.5E-12	NA	NA	NA	NA	NA	NA	NA	NA	NA	NA	NA	NA	6.5e-327	NA	NA	NA
RUNX1	8	NA	NA	NA	NA	NA	NA	NA	NA	1.0E-16	NA	NA	NA	1.8E-07	NA	NA	3e-15	1.7E-13	NA	NA	3.5E-09	NA	3.00E-13	NA	NA	NA	NA	1.2E-06	NA	NA	9.2E-36	NA	NA	NA	NA	NA	NA	NA	NA	NA	NA	NA	NA	NA	NA	NA	NA	NA	NA
GATA1	7	NA	NA	1.3E-20	NA	NA	NA	NA	NA	NA	NA	NA	NA	NA	NA	1.9E-100	NA	NA	NA	5.1E-09	4.5E-285	1.2E-113	NA	NA	NA	NA	NA	NA	NA	NA	NA	NA	NA	NA	NA	NA	6.9E-130	NA	NA	NA	NA	NA	NA	2e-128	NA	NA	NA	NA	NA
FLI1	6	NA	NA	NA	NA	NA	NA	NA	2.6E-212	NA	NA	NA	NA	2.5E-29	NA	NA	NA	NA	NA	NA	NA	5e-06	NA	NA	NA	NA	NA	NA	NA	NA	NA	NA	NA	NA	NA	NA	NA	NA	NA	NA	3.5E-65	5.2E-61	NA	NA	NA	NA	NA	NA	3.8E-88
RREB1	6	NA	NA	NA	NA	NA	9.1E-90	1.8E-226	NA	NA	NA	NA	NA	NA	NA	NA	NA	6.3E-22	NA	NA	NA	3.2E-109	NA	6.0e-451	NA	NA	NA	3.90E-105	NA	NA	NA	NA	NA	NA	NA	NA	NA	NA	NA	NA	NA	NA	NA	NA	NA	NA	NA	NA	NA
SP2	6	NA	NA	NA	NA	NA	9.3E-92	4.4E-142	NA	NA	NA	NA	NA	NA	4.9E-44	NA	NA	NA	NA	NA	NA	NA	NA	NA	NA	NA	NA	NA	NA	NA	NA	NA	NA	7.3E-08	NA	2.1E-36	NA	NA	NA	NA	NA	NA	NA	3.3E-23	NA	NA	NA	NA	NA
STAT4	6	NA	NA	NA	NA	NA	NA	NA	NA	NA	NA	NA	NA	NA	NA	NA	NA	NA	NA	NA	9.9E-30	NA	8.5E-79	3.4E-40	NA	NA	4.40E-179	6.80E-41	NA	NA	3.8E-82	NA	NA	NA	NA	NA	NA	NA	NA	NA	NA	NA	NA	NA	NA	NA	NA	NA	NA
CREB3L2	5	3.1E-15	8e-14	NA	NA	NA	NA	NA	NA	NA	NA	NA	NA	NA	NA	NA	NA	NA	NA	NA	NA	NA	3.3E-13	NA	NA	NA	NA	NA	NA	NA	3.1E-13	NA	6.1E-144	NA	NA	NA	NA	NA	NA	NA	NA	NA	NA	NA	NA	NA	NA	NA	NA
RARA	5	NA	NA	NA	NA	NA	NA	NA	NA	NA	NA	NA	NA	NA	NA	NA	3.6E-20	NA	NA	NA	4.2E-57	NA	NA	NA	2.2E-12	2.10E-12	NA	NA	NA	NA	NA	NA	NA	NA	NA	NA	NA	1.8E-173	NA	NA	NA	NA	NA	NA	NA	NA	NA	NA	NA
YY1	5	NA	NA	NA	NA	NA	NA	NA	NA	NA	NA	NA	NA	NA	NA	9.5E-22	NA	NA	NA	4.4E-19	NA	NA	NA	NA	NA	NA	NA	NA	NA	3.6E-45	NA	NA	7.6E-27	NA	NA	NA	NA	NA	NA	NA	NA	NA	7.7E-450	NA	NA	NA	NA	NA	NA
ZNF263	5	NA	NA	NA	NA	NA	NA	NA	NA	NA	NA	NA	NA	NA	NA	NA	NA	2.8E-57	NA	NA	NA	6.4E-75	NA	1.2E-222	NA	NA	NA	NA	NA	NA	NA	NA	NA	NA	NA	NA	NA	NA	6.9E-120	NA	NA	NA	NA	NA	NA	NA	7.3E-25	NA	NA
STAT1	4	1.2E-54	NA	NA	NA	NA	1e-11	NA	NA	NA	NA	NA	NA	NA	NA	NA	NA	NA	NA	NA	NA	NA	NA	NA	NA	NA	NA	NA	5e-21	4e-30	NA	NA	NA	NA	NA	NA	NA	NA	NA	NA	NA	NA	NA	NA	NA	NA	NA	NA	NA
TCF3	4	NA	NA	NA	NA	NA	NA	NA	NA	NA	NA	NA	NA	NA	NA	NA	1.3E-17	NA	NA	NA	NA	2e-09	NA	NA	NA	NA	NA	1.4E-06	NA	NA	6.7E-43	NA	NA	NA	NA	NA	NA	NA	NA	NA	NA	NA	NA	NA	NA	NA	NA	NA	NA
TEAD2	4	NA	NA	NA	NA	NA	NA	NA	NA	NA	NA	NA	2.1e-22	NA	NA	NA	6.5E-40	NA	NA	NA	NA	NA	NA	NA	NA	NA	NA	NA	8.5E-67	NA	3.3E-24	NA	NA	NA	NA	NA	NA	NA	NA	NA	NA	NA	NA	NA	NA	NA	NA	NA	NA
ATF4	3	9.4E-12	NA	NA	NA	NA	NA	NA	NA	NA	NA	NA	NA	NA	NA	7.3E-23	NA	NA	NA	NA	NA	NA	NA	NA	NA	NA	4.2E-44	NA	NA	NA	NA	NA	NA	NA	NA	NA	NA	NA	NA	NA	NA	NA	NA	NA	NA	NA	NA	NA	NA
ELK4	3	NA	NA	NA	NA	NA	NA	NA	NA	NA	NA	NA	9.1E-22	NA	NA	1.1E-18	NA	NA	NA	NA	NA	NA	NA	NA	NA	NA	NA	NA	NA	NA	NA	NA	NA	NA	NA	NA	NA	NA	NA	NA	NA	NA	1.3E-38	NA	NA	NA	NA	NA	NA
GATA6	3	NA	NA	NA	NA	NA	NA	NA	NA	NA	NA	NA	NA	NA	6.3E-53	NA	6.7E-302	NA	1e-54	NA	NA	NA	NA	NA	NA	NA	NA	NA	NA	NA	NA	NA	NA	NA	NA	NA	NA	NA	NA	NA	NA	NA	NA	NA	NA	NA	NA	NA	NA
RUNX3	3	1.9E-08	NA	NA	NA	NA	NA	NA	NA	NA	NA	NA	NA	NA	NA	4.6E-14	NA	NA	NA	NA	NA	NA	NA	NA	NA	NA	NA	NA	NA	NA	NA	9.7E-542	NA	NA	NA	NA	NA	NA	NA	NA	NA	NA	NA	NA	NA	NA	NA	NA	NA
SPIC	3	NA	NA	NA	NA	NA	NA	NA	NA	5.4E-353	NA	NA	NA	NA	NA	NA	NA	NA	NA	NA	NA	NA	NA	NA	NA	3e-94	NA	NA	NA	NA	NA	3.6E-28	NA	NA	NA	NA	NA	NA	NA	NA	NA	NA	NA	NA	NA	NA	NA	NA	NA
ARNT	2	NA	NA	NA	NA	NA	NA	NA	NA	NA	NA	NA	NA	NA	NA	8.1E-50	NA	NA	NA	NA	4.8E-17	NA	NA	NA	NA	NA	NA	NA	NA	NA	NA	NA	NA	NA	NA	NA	NA	NA	NA	NA	NA	NA	NA	NA	NA	NA	NA	NA	NA
E2F6	2	NA	NA	NA	NA	NA	NA	NA	3.4E-21	NA	NA	NA	NA	NA	NA	NA	NA	NA	NA	NA	NA	NA	NA	NA	NA	NA	NA	NA	NA	NA	1.4E-13	NA	NA	NA	NA	NA	NA	NA	NA	NA	NA	NA	NA	NA	NA	NA	NA	NA	NA
ELF5	2	NA	NA	NA	NA	NA	4.3E-27	NA	NA	NA	NA	NA	NA	NA	NA	NA	NA	NA	NA	NA	NA	NA	NA	NA	NA	NA	NA	NA	NA	NA	NA	NA	1.2E-116	NA	NA	NA	NA	NA	NA	NA	NA	NA	NA	NA	NA	NA	NA	NA	NA
FOXL1	2	NA	NA	NA	NA	NA	NA	NA	NA	NA	NA	NA	NA	NA	NA	NA	NA	NA	NA	NA	NA	NA	NA	NA	NA	NA	NA	NA	NA	NA	1.5E-16	NA	4.7E-13	NA	NA	NA	NA	NA	NA	NA	NA	NA	NA	NA	NA	NA	NA	NA	NA
IRF1	2	6.4E-136	NA	NA	1.9E-261	NA	NA	NA	NA	NA	NA	NA	NA	NA	NA	NA	NA	NA	NA	NA	NA	NA	NA	NA	NA	NA	NA	NA	NA	NA	NA	NA	NA	NA	NA	NA	NA	NA	NA	NA	NA	NA	NA	NA	NA	NA	NA	NA	NA
KLF1	2	1e-18	NA	NA	NA	NA	NA	NA	NA	NA	NA	NA	NA	NA	NA	NA	NA	NA	NA	NA	3.1E-11	NA	NA	NA	NA	NA	NA	NA	NA	NA	NA	NA	NA	NA	NA	NA	NA	NA	NA	NA	NA	NA	NA	NA	NA	NA	NA	NA	NA
MITF	2	NA	NA	NA	NA	NA	NA	NA	NA	NA	NA	NA	NA	NA	NA	NA	NA	NA	NA	NA	NA	NA	NA	NA	NA	NA	NA	NA	NA	NA	NA	NA	NA	NA	NA	NA	NA	NA	NA	1.2E-265	NA	NA	NA	NA	NA	NA	6.9E-11	NA	NA
NHLH1	2	NA	NA	NA	NA	NA	NA	NA	NA	NA	NA	NA	NA	NA	NA	6.0E-13	NA	NA	NA	NA	NA	NA	NA	NA	NA	NA	NA	NA	NA	NA	NA	NA	1.6E-76	NA	NA	NA	NA	NA	NA	NA	NA	NA	NA	NA	NA	NA	NA	NA	NA
NR4A2	2	NA	NA	NA	NA	NA	NA	NA	NA	NA	NA	NA	NA	NA	NA	3.6E-48	NA	NA	NA	NA	NA	NA	NA	NA	NA	NA	NA	6.3E-15	NA	NA	NA	NA	NA	NA	NA	NA	NA	NA	NA	NA	NA	NA	NA	NA	NA	NA	NA	NA	NA
SOX13	2	NA	NA	NA	NA	NA	3e-13	NA	NA	NA	NA	NA	NA	4.8E-08	NA	NA	NA	NA	NA	NA	NA	NA	NA	NA	NA	NA	NA	NA	NA	NA	NA	NA	NA	NA	NA	NA	NA	NA	NA	NA	NA	NA	NA	NA	NA	NA	NA	NA	NA
SP4	2	NA	NA	NA	NA	NA	NA	NA	6.1E-29	NA	NA	NA	NA	NA	NA	NA	NA	NA	NA	NA	NA	NA	NA	NA	NA	NA	2.5E-56	NA	NA	NA	NA	NA	NA	NA	NA	NA	NA	NA	NA	NA	NA	NA	NA	NA	NA	NA	NA	NA	NA
TCF12	2	NA	NA	NA	NA	NA	NA	NA	NA	NA	NA	NA	NA	NA	NA	NA	NA	8.6E-06	NA	NA	NA	NA	NA	NA	NA	NA	NA	NA	NA	NA	NA	NA	6.9E-25	NA	NA	NA	NA	NA	NA	NA	NA	NA	NA	NA	NA	NA	NA	NA	NA
TFAP2A	2	NA	NA	NA	NA	NA	NA	NA	NA	NA	NA	NA	NA	NA	NA	7.2E-201	NA	NA	NA	2.7E-08	NA	NA	NA	NA	NA	NA	NA	NA	NA	NA	NA	NA	NA	NA	NA	NA	NA	NA	NA	NA	NA	NA	NA	NA	NA	NA	NA	NA	NA
ZBTB	2	NA	NA	NA	NA	NA	NA	NA	NA	NA	NA	NA	NA	NA	NA	3.1E-29	NA	NA	NA	NA	1.6E-22	NA	NA	NA	NA	NA	NA	NA	NA	NA	NA	NA	NA	NA	NA	NA	NA	NA	NA	NA	NA	NA	NA	NA	NA	NA	NA	NA	NA
ZIC2	2	NA	NA	NA	NA	NA	NA	NA	1.2E-16	NA	NA	NA	NA	NA	NA	NA	NA	NA	NA	NA	NA	NA	NA	NA	NA	NA	2.8E-17	NA	NA	NA	NA	NA	NA	NA	NA	NA	NA	NA	NA	NA	NA	NA	NA	NA	NA	NA	NA	NA	NA
FOXB1	1	NA	NA	NA	NA	NA	NA	NA	NA	NA	NA	NA	NA	NA	NA	NA	NA	NA	NA	NA	NA	NA	2.2E-11	NA	NA	NA	NA	NA	NA	NA	NA	NA	NA	NA	NA	NA	NA	NA	NA	NA	NA	NA	NA	NA	NA	NA	NA	NA	NA
GLI2	1	NA	NA	NA	NA	NA	NA	NA	NA	NA	NA	NA	NA	NA	NA	NA	3.1E-27	NA	NA	NA	NA	NA	NA	NA	NA	NA	NA	NA	NA	NA	NA	NA	NA	NA	NA	NA	NA	NA	NA	NA	NA	NA	NA	NA	NA	NA	NA	NA	NA
HOXB4	1	NA	NA	NA	NA	NA	NA	NA	NA	NA	NA	NA	NA	NA	NA	NA	1.9E-92	NA	NA	NA	NA	NA	NA	NA	NA	NA	NA	NA	NA	NA	NA	NA	NA	NA	NA	NA	NA	NA	NA	NA	NA	NA	NA	NA	NA	NA	NA	NA	NA
IRF2	1	NA	NA	NA	NA	NA	NA	NA	NA	NA	NA	NA	NA	NA	NA	NA	NA	NA	NA	NA	3.5E-16	NA	NA	NA	NA	NA	NA	NA	NA	NA	NA	NA	NA	NA	NA	NA	NA	NA	NA	NA	NA	NA	NA	NA	NA	NA	NA	NA	NA
IRF5	1	NA	NA	NA	NA	NA	NA	NA	NA	NA	NA	NA	NA	NA	NA	NA	NA	NA	2.2E-08	NA	NA	NA	NA	NA	NA	NA	NA	NA	NA	NA	NA	NA	NA	NA	NA	NA	NA	NA	NA	NA	NA	NA	NA	NA	NA	NA	NA	NA	NA
JDP2	1	NA	NA	NA	NA	NA	NA	NA	NA	NA	NA	NA	NA	NA	NA	NA	NA	NA	NA	NA	NA	7.1E-10	NA	NA	NA	NA	NA	NA	NA	NA	NA	NA	NA	NA	NA	NA	NA	NA	NA	NA	NA	NA	NA	NA	NA	NA	NA	NA	NA
KLF14	1	NA	NA	NA	NA	NA	NA	NA	NA	NA	NA	NA	NA	NA	NA	NA	NA	NA	NA	NA	NA	NA	NA	NA	7.8E-14	NA	NA	NA	NA	NA	NA	NA	NA	NA	NA	NA	NA	NA	NA	NA	NA	NA	NA	NA	NA	NA	NA	NA	NA
KLF4	1	NA	NA	NA	NA	NA	NA	NA	NA	NA	NA	NA	NA	NA	NA	1.6E-18	NA	NA	NA	NA	NA	NA	NA	NA	NA	NA	NA	NA	NA	NA	NA	NA	NA	NA	NA	NA	NA	NA	NA	NA	NA	NA	NA	NA	NA	NA	NA	NA	NA
MAFK	1	NA	NA	NA	NA	NA	NA	NA	NA	NA	NA	NA	NA	NA	NA	NA	NA	NA	NA	NA	NA	NA	4.1E-151	NA	NA	NA	NA	NA	NA	NA	NA	NA	NA	NA	NA	NA	NA	NA	NA	NA	NA	NA	NA	NA	NA	NA	NA	NA	NA
MAX	1	NA	NA	NA	NA	NA	NA	NA	NA	NA	NA	NA	NA	NA	NA	NA	NA	NA	NA	NA	NA	NA	NA	NA	NA	NA	1.4E-234	NA	NA	NA	NA	NA	NA	NA	NA	NA	NA	NA	NA	NA	NA	NA	NA	NA	NA	NA	NA	NA	NA
MEIS1	1	NA	NA	NA	NA	NA	NA	NA	NA	NA	NA	NA	NA	NA	NA	NA	NA	NA	NA	NA	NA	NA	NA	NA	NA	NA	NA	NA	NA	NA	NA	NA	6.8E-21	NA	NA	NA	NA	NA	NA	NA	NA	NA	NA	NA	NA	NA	NA	NA	NA
NEUROD1	1	NA	NA	NA	NA	NA	NA	NA	NA	NA	NA	NA	NA	NA	NA	2.7E-26	NA	NA	NA	NA	NA	NA	NA	NA	NA	NA	NA	NA	NA	NA	NA	NA	NA	NA	NA	NA	NA	NA	NA	NA	NA	NA	NA	NA	NA	NA	NA	NA	NA
NFIB	1	NA	NA	NA	NA	NA	NA	NA	NA	NA	NA	NA	NA	NA	NA	1.7E-18	NA	NA	NA	NA	NA	NA	NA	NA	NA	NA	NA	NA	NA	NA	NA	NA	NA	NA	NA	NA	NA	NA	NA	NA	NA	NA	NA	NA	NA	NA	NA	NA	NA
NR5A2	1	NA	NA	NA	NA	NA	NA	NA	NA	NA	NA	NA	NA	NA	NA	NA	NA	NA	NA	NA	1.2E-23	NA	NA	NA	NA	NA	NA	NA	NA	NA	NA	NA	NA	NA	NA	NA	NA	NA	NA	NA	NA	NA	NA	NA	NA	NA	NA	NA	NA
NRF1	1	NA	NA	NA	NA	NA	NA	NA	NA	NA	NA	NA	NA	NA	NA	NA	NA	NA	NA	NA	NA	NA	NA	NA	NA	NA	NA	NA	3.6E-45	NA	NA	NA	NA	NA	NA	NA	NA	NA	NA	NA	NA	NA	NA	NA	NA	NA	NA	NA	NA
NRL	1	NA	NA	NA	NA	NA	NA	NA	NA	NA	NA	NA	NA	NA	NA	8.2E-23	NA	NA	NA	NA	NA	NA	NA	NA	NA	NA	NA	NA	NA	NA	NA	NA	NA	NA	NA	NA	NA	NA	NA	NA	NA	NA	NA	NA	NA	NA	NA	NA	NA
ONECUT3	1	NA	NA	NA	NA	NA	NA	NA	NA	NA	NA	NA	NA	NA	NA	NA	NA	NA	NA	NA	NA	NA	NA	NA	NA	NA	NA	NA	NA	NA	NA	NA	NA	NA	NA	NA	NA	NA	NA	NA	NA	NA	NA	NA	2.2E-98	NA	NA	NA	NA
SFPI1	1	NA	NA	NA	NA	NA	NA	NA	NA	NA	NA	NA	NA	NA	NA	8.8E-43	NA	NA	NA	NA	NA	NA	NA	NA	NA	NA	NA	NA	NA	NA	NA	NA	NA	NA	NA	NA	NA	NA	NA	NA	NA	NA	NA	NA	NA	NA	NA	NA	NA
SOX10	1	NA	NA	NA	NA	NA	NA	NA	NA	NA	NA	NA	NA	NA	NA	NA	NA	NA	NA	NA	2e-13	NA	NA	NA	NA	NA	NA	NA	NA	NA	NA	NA	NA	NA	NA	NA	NA	NA	NA	NA	NA	NA	NA	NA	NA	NA	NA	NA	NA
SOX17	1	NA	NA	NA	NA	NA	NA	NA	NA	NA	NA	1.1E-84	NA	NA	NA	NA	NA	NA	NA	NA	NA	NA	NA	NA	NA	NA	NA	NA	NA	NA	NA	NA	NA	NA	NA	NA	NA	NA	NA	NA	NA	NA	NA	NA	NA	NA	NA	NA	NA
SREBF1	1	NA	NA	NA	NA	NA	NA	NA	NA	NA	NA	NA	NA	NA	NA	NA	NA	NA	NA	NA	NA	NA	NA	NA	NA	NA	NA	NA	NA	NA	NA	NA	NA	NA	NA	1.1E-71	NA	NA	NA	NA	NA	NA	NA	NA	NA	NA	NA	NA	NA
STAT6	1	NA	NA	NA	NA	NA	NA	NA	NA	NA	NA	NA	NA	NA	NA	NA	3.5E-87	NA	NA	NA	NA	NA	NA	NA	NA	NA	NA	NA	NA	NA	NA	NA	NA	NA	NA	NA	NA	NA	NA	NA	NA	NA	NA	NA	NA	NA	NA	NA	NA
TFAP4	1	NA	NA	NA	NA	4.6E-289	NA	NA	NA	NA	NA	NA	NA	NA	NA	NA	NA	NA	NA	NA	NA	NA	NA	NA	NA	NA	NA	NA	NA	NA	NA	NA	NA	NA	NA	NA	NA	NA	NA	NA	NA	NA	NA	NA	NA	NA	NA	NA	NA
TFEC	1	NA	NA	NA	NA	NA	NA	NA	NA	NA	NA	NA	NA	NA	NA	NA	NA	NA	NA	NA	NA	NA	NA	NA	1.4E-209	NA	NA	NA	NA	NA	NA	NA	NA	NA	NA	NA	NA	NA	NA	NA	NA	NA	NA	NA	NA	NA	NA	NA	NA
XBP1	1	NA	NA	NA	NA	NA	NA	NA	NA	NA	NA	NA	NA	NA	NA	NA	NA	NA	NA	NA	NA	NA	NA	NA	NA	NA	9.1E-35	NA	NA	NA	NA	NA	NA	NA	NA	NA	NA	NA	NA	NA	NA	NA	NA	NA	NA	NA	NA	NA	NA
