## Supplementary Table 4 for "Rescuing Biologically Relevant Consensus Regions Across Replicated Samples"

### Sheet: KEGG_2019_Human_table
Term	Overlap	P-value	Adjusted P-value	Odds Ratio	Combined Score	Genes
Chronic myeloid leukemia	25/76	4.43749e-06	0.00136675	2.57493	31.7371	CTBP2;SHC1;PIK3R2;MECOM;E2F1;ABL1;E2F2;MAPK1;E2F3;BAK1;TGFB2;SMAD4;MAP2K2;SMAD3;BAD;GADD45A;GAB2;TGFBR1;RUNX1;GADD45G;BCR;CDK6;PIK3CA;BAX;BCL2L1
Pathways in cancer	101/530	2.07925e-05	0.00320204	1.49171	16.082	CSF3R;CALML5;ITGA2B;CCND3;CDH1;PRKACG;PIM1;PRKACB;PDGFRB;MAP2K2;WNT5B;PRKCB;DAPK1;TPM3;DAPK2;DAPK3;PRKCA;MITF;RUNX1;BCR;COL4A2;CSF1R;CTBP2;EPAS1;PIK3R2;FOXO1;RASGRP3;GNG10;TPR;ABL1;PLCG1;RALGDS;WNT3;WNT4;ZBTB17;CREBBP;JUN;TGFB2;SMAD4;SMAD3;GADD45A;ZBTB16;PTK2;GADD45G;CDK6;GNAQ;FGF18;CALM2;FGFR3;GSTM5;BCL2L1;NFE2L2;ITGB1;SLC2A1;MECOM;SUFU;JAK1;ARHGEF12;GSTO1;NCOA3;NCOA4;AXIN1;ARNT;TRAF1;TGFBR1;PIK…
Endocrine and other factor-regulated calcium reabsorption	17/48	5.09776e-05	0.0052337	2.77234	27.4022	KLK1;PRKCB;CLTC;CLTA;AP2A1;PRKCA;KLK2;ATP2B1;ATP1B2;RAB11A;DNM2;PRKACG;GNAQ;CLTCL1;AP2S1;PRKACB;PLCB2
Adherens junction	22/72	5.9014e-05	0.00454408	2.39182	23.291	FARP2;TCF7L2;CREBBP;SMAD4;YES1;SMAD3;ACTN1;LEF1;PTPRJ;ACTN4;SORBS1;BAIAP2;ACTB;TGFBR1;CDC42;CDH1;SNAI1;MAPK1;MAP3K7;SSX2IP;VCL;NECTIN2
VEGF signaling pathway	19/59	8.41861e-05	0.00518586	2.52081	23.6515	MAP2K2;PRKCB;BAD;SPHK1;SH2D2A;PXN;NFATC2;PRKCA;PIK3R2;MAPK14;PTK2;MAPK13;VEGFA;CDC42;PIK3CA;MAPKAPK3;MAPKAPK2;MAPK1;PLCG1
Thyroid cancer	14/37	0.000102053	0.00523874	2.96187	27.2196	TCF7L2;MAP2K2;TPM3;GADD45A;LEF1;NCOA4;GADD45G;RXRA;CDH1;TPR;CCDC6;MAPK1;BAX;BAK1
Pancreatic cancer	22/75	0.000116164	0.0051112	2.29615	20.8043	TGFB2;SMAD4;SMAD3;BAD;STAT1;GADD45A;PIK3R2;TGFBR1;VEGFA;GADD45G;CDC42;CDK6;PIK3CA;E2F1;E2F2;MAPK1;BAX;E2F3;BAK1;RALGDS;JAK1;BCL2L1
Hepatocellular carcinoma	39/168	0.000133256	0.00513034	1.81717	16.215	SMARCD3;SHC1;LEF1;PIK3R2;ACTB;LRP6;E2F1;DPF3;E2F2;MAPK1;E2F3;PLCG1;BAK1;WNT3;WNT4;TCF7L2;TGFB2;SMAD4;MAP2K2;SMAD3;WNT5B;PRKCB;GADD45A;GSTO1;BAD;TXNRD1;AXIN1;PRKCA;ARID1A;TGFBR1;GADD45G;CDK6;PIK3CA;GSTA4;GSTA3;BAX;BCL2L1;GSTM5;NFE2L2
Cell cycle	31/124	0.000153632	0.00525764	1.95695	17.1839	YWHAE;ANAPC13;CCNH;PKMYT1;CDC14A;ANAPC10;CCND3;FZR1;CHEK1;CDC27;ABL1;E2F1;E2F2;SFN;E2F3;YWHAG;ZBTB17;TGFB2;CREBBP;SMAD4;SMAD3;CDKN2C;GADD45A;CDC7;GADD45G;WEE1;CDK6;TFDP2;CDC16;ATM;MAD1L1
Viral carcinogenesis	44/201	0.000215169	0.00662722	1.71355	14.4693	YWHAE;HIST1H2BN;HDAC11;HPN;PXN;PIK3R2;RBPJ;HDAC9;HDAC6;CDC42;CCND3;CREB3L3;CREB3L1;PRKACG;CHEK1;CREB3L2;MAPK1;BAK1;PRKACB;YWHAG;JAK1;GTF2A1L;LYN;RANBP1;CREBBP;JUN;GSN;BAD;ACTN1;ACTN4;TRAF1;GTF2H3;SND1;DDB1;CDK6;PIK3CA;MAPKAPK2;RASA2;HIST1H4H;BAX;HIST1H4C;ATP6V0D2;HIST1H4E;MAD1L1
Autophagy	31/128	0.000282998	0.00792394	1.89579	15.4888	MTMR3;ITPR1;PIK3R2;HMGB1;AMBRA1;MTMR4;CAMKK2;STK11;CTSL;PRKACG;MAPK1;MAP3K7;PRKACB;SNAP29;CTSB;IGBP1;MAP2K2;DAPK1;BAD;DAPK2;DAPK3;ATG14;VAMP8;VMP1;RRAGC;ATG16L2;PIK3CA;DDIT4;AKT1S1;PRKCQ;BCL2L1
Rap1 signaling pathway	43/206	0.000725377	0.018618	1.63396	11.8116	ITGB1;CSF1R;CALML5;CSF1;RGS14;ITGA2B;FPR1;PIK3R2;SIPA1L3;ADCY7;ACTB;RAP1GAP;RASGRP3;CDC42;CDH1;MAPK1;PLCG1;RALGDS;FARP2;PDGFRB;MAP2K3;MAGI1;FYB1;MAP2K2;PRKCB;ARAP3;PRKCA;MAPK14;VEGFA;MAPK13;EFNA3;PIK3CA;ADORA2B;GNAQ;ID1;FGF18;RAPGEF2;RAPGEF5;CALM2;PLCB2;FGFR3;LAT;F2RL3
Glioma	20/75	0.000908022	0.0215131	2.08741	14.6207	PDGFRB;MAP2K2;CALML5;PRKCB;SHC1;GADD45A;CAMK2A;PRKCA;PIK3R2;GADD45G;CDK6;PIK3CA;E2F1;E2F2;MAPK1;BAX;E2F3;PLCG1;BAK1;CALM2
Cellular senescence	35/160	0.000914686	0.0201231	1.71233	11.981	CALML5;TRAF3IP2;ITPR1;GATA4;PIK3R2;FOXO3;FOXO1;CCND3;CHEK1;CAPN2;E2F1;E2F2;MAPK1;MYBL2;E2F3;BTRC;MAP2K3;TGFB2;MAP2K2;SMAD3;FBXW11;GADD45A;NFATC2;MAPK14;TGFBR1;GADD45G;MAPK13;CDK6;PIK3CA;MAPKAPK2;VDAC2;ATM;RAD1;CALM2;RAD9A
Non-small cell lung cancer	18/66	0.00121348	0.0249168	2.13485	14.334	MAP2K2;PRKCB;BAD;GADD45A;PRKCA;PIK3R2;FOXO3;GADD45G;RXRA;CDK6;PIK3CA;E2F1;E2F2;MAPK1;BAX;E2F3;PLCG1;BAK1
Leukocyte transendothelial migration	26/112	0.00163189	0.0314139	1.81717	11.6626	ITGB1;PXN;PIK3R2;F11R;ACTB;MYL12A;CDC42;PTK2B;PLCG1;VCAM1;PRKCB;ACTN1;RHOH;PRKCA;ACTN4;MAPK14;PTK2;MAPK13;MYLPF;CLDN4;CLDN3;PIK3CA;CLDN15;CLDN8;EZR;VCL
Platelet activation	28/124	0.00172503	0.0312534	1.76757	11.2462	ITGB1;ITGA2B;SNAP23;ITPR1;PIK3R2;ADCY7;ACTB;MYLK3;MYL12A;PRKACG;MAPK1;PRKACB;LYN;ARHGEF12;PPP1R12A;GP1BB;GP6;MAPK14;MAPK13;VAMP8;GP9;STIM1;PIK3CA;GNAQ;TBXAS1;BTK;PLCB2;F2RL3
Thyroid hormone synthesis	19/74	0.00195596	0.0334686	2.00984	12.5351	GPX1;GPX3;PRKCB;GPX5;GSR;ITPR1;GPX7;PRKCA;ATP1B2;LRP2;ADCY7;CREB3L3;IYD;CREB3L1;PRKACG;GNAQ;CREB3L2;PRKACB;PLCB2
Tight junction	35/170	0.00273219	0.0442902	1.6116	9.51274	ITGB1;NEDD4L;PPP2R2A;GATA4;F11R;ACTB;MYL12A;CDC42;STK11;ACTR3C;TUBA1B;PRKACG;MICALL2;SYNPO;PRKACB;MYH10;MAP3K5;MAGI1;JUN;HSPA4;ACTN1;RDX;ACTN4;PRKAB1;RUNX1;CLDN4;CLDN3;CLDN15;CLDN8;PPP2R2D;RAPGEF2;MYH9;AMOTL1;EZR;TJP2
AGE-RAGE signaling pathway in diabetic complications	23/100	0.00332795	0.0512504	1.80039	10.272	EGR1;TGFB2;SMAD4;JUN;VCAM1;SMAD3;PRKCB;STAT1;PRKCA;PIK3R2;MAPK14;FOXO1;TGFBR1;MAPK13;VEGFA;CDC42;COL4A2;PIK3CA;PIM1;MAPK1;BAX;PLCG1;PLCB2
Melanogenesis	23/101	0.00379932	0.0557233	1.78257	9.93412	TCF7L2;CREBBP;MAP2K2;CALML5;WNT5B;PRKCB;LEF1;CAMK2A;MITF;PRKCA;ADCY7;CREB3L3;DCT;CREB3L1;PRKACG;GNAQ;CREB3L2;MAPK1;PRKACB;CALM2;PLCB2;WNT3;WNT4
Mucin type O-glycan biosynthesis	10/31	0.00394571	0.05524	2.52509	13.9767	GALNT12;GALNT6;ST6GALNAC1;GALNT5;GALNT2;GALNT1;POC1B-GALNT4;ST3GAL1;GALNT10;ST3GAL2
Hepatitis B	33/163	0.0046503	0.0622736	1.58477	8.5115	PIK3R2;CREB3L3;CASP10;CREB3L1;CREB3L2;E2F1;E2F2;PTK2B;MAPK1;STAT6;E2F3;MAP3K7;JAK1;MAP2K3;TGFB2;CREBBP;SMAD4;JUN;MAP2K2;SMAD3;PRKCB;BAD;STAT1;NFATC2;PRKCA;MAPK14;HSPG2;TGFBR1;MAPK13;DDB1;PIK3CA;BIRC5;BAX
Proteoglycans in cancer	39/201	0.00482126	0.0618729	1.51882	8.1025	ITGB1;CD63;SDC4;ITGB5;PXN;CAMK2A;ITPR1;PIK3R2;ACTB;SLC9A1;CDC42;CTSL;PRKACG;MAPK1;PLCG1;FLNC;PRKACB;WNT3;WNT4;TGFB2;MAP2K2;ARHGEF12;PPP1R12A;WNT5B;PRKCB;CAV2;RDX;PRKCA;ANK3;MAPK14;ANK1;HSPG2;PTK2;VEGFA;MAPK13;PIK3CA;PDCD4;EZR;PPP1R12B
Colorectal cancer	20/86	0.00520754	0.0641569	1.82042	9.5711	TCF7L2;TGFB2;JUN;SMAD4;MAP2K2;SMAD3;BAD;GADD45A;LEF1;AXIN1;PIK3R2;AREG;TGFBR1;GADD45G;PIK3CA;BIRC5;MAPK1;BAX;BAK1;RALGDS
Gastric acid secretion	18/75	0.0055181	0.0653683	1.87867	9.76856	CALML5;PRKCB;CAMK2A;ITPR1;PRKCA;ATP1B2;ADCY7;ACTB;MYLK3;SLC9A1;ATP4A;PRKACG;KCNQ1;GNAQ;EZR;PRKACB;PLCB2;CALM2
Small cell lung cancer	21/93	0.00611472	0.0697531	1.76757	9.00938	ITGB1;ZBTB17;LAMB3;GADD45A;ITGA2B;LAMB4;PIK3R2;LAMB1;TRAF1;PTK2;GADD45G;RXRA;CDK6;PIK3CA;COL4A2;E2F1;E2F2;BAX;E2F3;BAK1;BCL2L1
Insulin signaling pathway	28/137	0.00757355	0.0833091	1.59984	7.81217	CALML5;SHC1;CBLB;PIK3R2;PYGL;FOXO1;HK2;HK1;SOCS2;PRKAR2B;PRKACG;FLOT2;MAPK1;PCK1;PRKACB;PCK2;SREBF1;MAP2K2;PKLR;BAD;SORBS1;PRKAB1;PPP1R3F;PRKAR1B;PIK3CA;PPP1R3B;TRIP10;CALM2
Melanoma	17/72	0.00816054	0.0866706	1.84823	8.8871	PDGFRB;MAP2K2;BAD;GADD45A;MITF;PIK3R2;GADD45G;CDK6;PIK3CA;CDH1;FGF18;E2F1;E2F2;MAPK1;BAX;E2F3;BAK1
Regulation of actin cytoskeleton	40/214	0.00831143	0.0853307	1.46314	7.00861	CYFIP2;ITGB1;NCKAP1;ITGB5;ITGA2B;PXN;PIK3R2;IQGAP2;ACTB;MYL12A;MYLK3;SLC9A1;CDC42;TMSB4X;GNA12;MAPK1;PIP5K1B;MYH10;PDGFRB;GSN;MAP2K2;ARHGEF12;PPP1R12A;ACTN1;RDX;ACTN4;BAIAP2;SSH3;PTK2;SSH1;MYLPF;PIKFYVE;PIK3CA;ITGAD;FGF18;MYH9;EZR;PPP1R12B;FGFR3;VCL
Vibrio cholerae infection	13/50	0.0085546	0.0849941	2.03523	9.69029	ATP6V0E1;KDELR1;PRKCA;ACTB;PRKACG;KCNQ1;ATP6V0A2;PLCG1;PRKACB;ATP6V0D2;ATP6V1C1;ATP6V0A1;TJP2
Glycerophospholipid metabolism	21/97	0.0100197	0.0964398	1.69468	7.80093	AGPAT5;PLA2G12A;DGKD;PCYT2;MBOAT1;MBOAT2;PLA2G6;GPCPD1;AGPAT1;CRLS1;PLB1;PLD3;AGPAT3;AGPAT4;PLA2G15;PTDSS2;GPAT3;CHPT1;CEPT1;LPIN1;LPIN2
Bladder cancer	11/41	0.0117846	0.109989	2.10014	9.32664	MAP2K2;CDH1;DAPK1;DAPK2;DAPK3;E2F1;E2F2;MAPK1;E2F3;FGFR3;VEGFA
Renal cell carcinoma	16/69	0.0120213	0.108899	1.81514	8.02487	EGLN1;TGFB2;JUN;CREBBP;EGLN3;MAP2K2;EPAS1;BAD;PRCC;SLC2A1;ARNT;PIK3R2;VEGFA;CDC42;PIK3CA;MAPK1
Huntington disease	36/193	0.0121842	0.107221	1.46011	6.43559	HIP1;NDUFB7;DCTN2;NDUFA12;NDUFB11;DCTN4;CLTC;COX4I2;ITPR1;CLTA;HTT;AP2A1;COX7C;NDUFC2-KCTD14;UQCRH;CREB3L3;CREB3L1;CREB3L2;CLTCL1;AP2S1;NDUFV1;TGM2;CREBBP;DNAI2;GPX1;DNAH14;NDUFC2;ATP5F1E;COX7A2L;GNAQ;NDUFS4;PPIF;TFAM;VDAC2;BAX;PLCB2
GnRH signaling pathway	20/93	0.0126604	0.108317	1.6834	7.35522	MAP2K3;EGR1;JUN;MAP2K2;CALML5;PRKCB;CAMK2A;ITPR1;PRKCA;MAPK14;ADCY7;MAPK13;CDC42;PRKACG;GNAQ;PTK2B;MAPK1;PRKACB;PLCB2;CALM2
Endometrial cancer	14/58	0.0127941	0.106503	1.88947	8.23574	TCF7L2;MAP2K2;BAD;GADD45A;LEF1;AXIN1;PIK3R2;FOXO3;GADD45G;PIK3CA;CDH1;MAPK1;BAX;BAK1
Inflammatory mediator regulation of TRP channels	21/100	0.0140991	0.114277	1.64384	7.00545	MAP2K3;CYP2J2;CALML5;PRKCB;CAMK2A;ITPR1;PRKCA;PIK3R2;ALOX12;PLA2G6;MAPK14;ADCY7;MAPK13;PIK3CA;PRKACG;GNAQ;PRKCQ;PLCG1;PRKACB;CALM2;PLCB2
Neurotrophin signaling pathway	24/119	0.0149089	0.117742	1.57871	6.63975	YWHAE;JUN;MAP2K2;CALML5;SHC1;BAD;CAMK2A;PIK3R2;FOXO3;MAPK14;MAPK13;CDC42;PIK3CA;IRAK2;RPS6KA1;MAPKAPK2;ABL1;MAPK1;BAX;PLCG1;CALM2;MAP3K5;NFKBIB;SH2B1
FoxO signaling pathway	26/132	0.0156174	0.120254	1.54184	6.41307	PIK3R2;FOXO3;FOXO1;STK11;TNFSF10;MAPK1;PCK1;PCK2;PLK3;TGFB2;CREBBP;SMAD4;MAP2K2;SMAD3;HOMER2;GADD45A;MAPK14;PRKAB1;TGFBR1;GADD45G;MAPK13;PIK3CA;CAT;ATM;SGK3;SGK1
Human papillomavirus infection	56/330	0.015742	0.118257	1.32835	5.51455	ITGB1;MAML2;ITGB5;ITGA2B;PPP2R2A;RBPJ;CCND3;CREB3L3;CREB3L1;PRKACG;CREB3L2;PRKACB;JAK1;PDGFRB;MAGI1;ATP6V0E1;MAP2K2;WNT5B;AXIN1;COL4A2;PIK3CA;NFX1;ATP6V0D2;PXN;PIK3R2;FOXO1;CDC42;RELN;PPP2R3C;ATP6V0A2;E2F1;MAPK1;HES1;BAK1;ATP6V1C1;WNT3;ATP6V0A1;WNT4;TCF7L2;CREBBP;LAMB3;STAT1;BAD;LAMB4;ISG15;LAMB1;PPP2R3A;PTK2;VEGFA;CDK6;TADA3;PPP2R2D;COL9A1;BAX;COL9A3;ATM
Adrenergic signaling in cardiomyocytes	28/145	0.0161062	0.118112	1.51157	6.24061	CALML5;CAMK2A;PPP2R2A;ADRA1D;ADCY7;SLC9A1;CACNG6;CREB3L3;PPP2R3C;CREB3L1;PRKACG;CREB3L2;MAPK1;PRKACB;TPM3;ATP2B4;PRKCA;CACNA2D4;ATP1B2;PPP2R3A;ATP2B1;MAPK14;MAPK13;KCNQ1;GNAQ;PPP2R2D;CALM2;PLCB2
AMPK signaling pathway	24/120	0.0164438	0.117784	1.56556	6.431	SREBF1;PFKFB3;CAB39;PPP2R2A;PIK3R2;HMGCR;PPP2R3A;FOXO3;PRKAB1;FOXO1;CAMKK2;RAB10;STK11;EEF2K;CREB3L3;PIK3CA;PPP2R3C;CREB3L1;CREB3L2;AKT1S1;PPP2R2D;PCK1;MAP3K7;PCK2
Pathogenic Escherichia coli infection	13/55	0.0191059	0.133741	1.8502	7.32266	ITGB1;TUBB;PRKCA;TUBB4B;TUBB4A;ACTB;CDC42;TUBB6;TUBA1B;CDH1;TUBB1;ABL1;EZR
Focal adhesion	36/199	0.0191278	0.130919	1.41608	5.60289	ITGB1;ITGB5;SHC1;ITGA2B;PXN;PIK3R2;ACTB;MYL12A;MYLK3;CDC42;CCND3;RELN;CAPN2;MAPK1;FLNC;PDGFRB;JUN;PPP1R12A;LAMB3;PRKCB;CAV2;BAD;ACTN1;LAMB4;PRKCA;LAMB1;ACTN4;PTK2;VEGFA;MYLPF;COL4A2;PIK3CA;COL9A1;COL9A3;PPP1R12B;VCL
Hippo signaling pathway	30/160	0.0193417	0.129506	1.46771	5.79084	YWHAE;CRB2;LEF1;PPP2R2A;LIMD1;AREG;ACTB;STK3;CCND3;CDH1;TP53BP2;BTRC;TEAD1;WNT3;YWHAG;WNT4;TCF7L2;TGFB2;SMAD4;SMAD3;WNT5B;FBXW11;AXIN1;TGFBR1;LATS1;LATS2;ID1;PPP2R2D;BIRC5;BMPR1A
Human T-cell leukemia virus 1 infection	39/219	0.0193601	0.12687	1.39399	5.49865	CRTC3;CRTC1;SLC2A1;PIK3R2;ADCY7;ANAPC10;CCND3;CREB3L3;CREB3L1;PRKACG;CHEK1;CREB3L2;CDC27;E2F1;E2F2;MAPK1;E2F3;PRKACB;JAK1;EGR1;RANBP1;CREBBP;JUN;TGFB2;SMAD4;CDKN2C;MAP2K2;SMAD3;NFATC2;TGFBR1;PIK3CA;CDC16;LTA;VDAC2;BAX;ATM;MAP3K14;MAD1L1;BCL2L1
Vasopressin-regulated water reabsorption	11/44	0.0200016	0.128343	1.95695	7.65547	DCTN6;NSF;DCTN5;DCTN2;CREB3L3;DCTN4;CREB3L1;PRKACG;CREB3L2;PRKACB;RAB11A
Long-term potentiation	15/67	0.0201113	0.126414	1.75249	6.84605	CREBBP;MAP2K2;CALML5;PRKCB;CAMK2A;ITPR1;PRKCA;GRIN2D;PRKACG;GNAQ;RPS6KA1;MAPK1;PRKACB;PLCB2;CALM2
Thyroid hormone signaling pathway	23/116	0.0204395	0.125907	1.55206	6.03797	CREBBP;MAP2K2;THRB;PRKCB;BAD;STAT1;NCOA3;SLC2A1;PRKCA;GATA4;PIK3R2;ATP1B2;ACTB;FOXO1;SLC9A1;RXRA;PIK3CA;PRKACG;MAPK1;PLCG1;PRKACB;PLCB2;WNT4
Cushing syndrome	29/155	0.021768	0.131462	1.46455	5.60531	SCARB1;KMT2A;LEF1;CAMK2A;ITPR1;ADCY7;PDE11A;CREB3L3;CREB3L1;PRKACG;CREB3L2;E2F1;E2F2;MAPK1;E2F3;PDE8A;PRKACB;WNT3;WNT4;TCF7L2;MAP2K2;CDKN2C;WNT5B;AXIN1;ARNT;NR5A1;CDK6;GNAQ;PLCB2
Aldosterone synthesis and secretion	20/98	0.021913	0.129793	1.59751	6.10356	SCARB1;CALML5;PRKCB;PDE2A;CAMK2A;ITPR1;ATP2B4;PRKCA;ATP1B2;ATP2B1;ADCY7;CREB3L3;CREB3L1;PRKACG;GNAQ;CREB3L2;DAGLB;PRKACB;CALM2;PLCB2
Amyotrophic lateral sclerosis (ALS)	12/51	0.0246261	0.14311	1.84183	6.82206	MAP2K3;GPX1;TOMM40;BAD;CAT;BAX;TNFRSF1B;MAPK14;MAP3K5;GRIN2D;MAPK13;BCL2L1
Sphingolipid signaling pathway	23/119	0.0269614	0.15378	1.51293	5.46676	OPRD1;CERS4;ABCC1;MAP2K2;PRKCB;SPHK1;PPP2R2A;PRKCA;PIK3R2;GAB2;PPP2R3A;MAPK14;MAPK13;PIK3CA;PPP2R3C;GNAQ;GNA12;PPP2R2D;MAPK1;BAX;DEGS1;PLCB2;MAP3K5
Vascular smooth muscle contraction	25/132	0.0274303	0.15361	1.48254	5.33136	CALML5;ITPR1;ADRA1D;PLA2G6;ADCY7;MYLK3;CALD1;PRKACG;KCNMB2;GNA12;MAPK1;PRKACB;PPP1R14A;PLA2G12A;MAP2K2;ARHGEF12;PPP1R12A;PRKCB;PRKCA;ADORA2B;GNAQ;PRKCQ;PPP1R12B;CALM2;PLCB2
ECM-receptor interaction	17/82	0.0285382	0.15696	1.62283	5.77163	ITGB1;ITGB5;SDC4;LAMB3;GP1BB;ITGA2B;LAMB4;LAMB1;GP6;HSPG2;GP9;RELN;SV2C;COL4A2;DAG1;COL9A1;COL9A3
Fluid shear stress and atherosclerosis	26/139	0.0286965	0.155062	1.46419	5.19931	CALML5;SDC4;ITGA2B;PLAT;PIK3R2;ACTB;CTSL;MAP3K7;MAP3K5;ACVR1;MEF2C;JUN;VCAM1;CAV2;GSTO1;MAPK14;PTK2;MAPK13;VEGFA;PIK3CA;GSTA4;GSTA3;CALM2;GSTM5;NFE2L2;BMPR1A
Phosphonate and phosphinate metabolism	3/6	0.0308714	0.163938	3.91389	13.6122	PCYT2;CHPT1;CEPT1
Transcriptional misregulation in cancer	33/186	0.0309469	0.161553	1.3888	4.82675	CSF1R;KMT2A;HIST1H3J;CEBPE;PRCC;PLAT;MLLT1;FOXO1;AFF1;RXRA;TSPAN7;NFKBIZ;BAK1;RUNX1T1;ZBTB17;MEF2C;CDKN2C;GADD45A;ZBTB16;LMO2;ASPSCR1;MITF;TRAF1;RUNX2;PTK2;SUPT3H;RUNX1;GADD45G;MEIS1;HIST3H3;BAX;ATM;BCL2L1
TNF signaling pathway	21/110	0.0376589	0.193316	1.4944	4.9004	MAP2K3;JUN;VCAM1;CSF1;TNFAIP3;PIK3R2;TRAF1;TNFRSF1B;MAPK14;MAPK13;RPS6KA4;CREB3L3;PIK3CA;CASP10;CREB3L1;CREB3L2;LTA;MAPK1;MAP3K7;MAP3K14;MAP3K5
Fc gamma R-mediated phagocytosis	18/91	0.0379303	0.191517	1.54835	5.06622	LYN;GSN;PRKCB;SPHK1;PRKCA;PIK3R2;ASAP1;GAB2;ASAP2;PLA2G6;DNM2;CDC42;PTPRC;PIK3CA;MAPK1;PIP5K1B;PLCG1;LAT
Apoptosis	26/143	0.0392341	0.194905	1.42323	4.60873	ITPR1;PIK3R2;ACTB;SPTA1;TUBA1B;CASP10;CTSL;CAPN2;TNFSF10;CTSH;MAPK1;BAK1;MAP3K5;CTSB;JUN;MAP2K2;GADD45A;BAD;TRAF1;GADD45G;PIK3CA;BIRC5;BAX;ATM;MAP3K14;BCL2L1
Aldosterone-regulated sodium reabsorption	9/37	0.0396633	0.19391	1.90406	6.14502	PIK3CA;PRKCB;NEDD4L;MAPK1;PIK3R2;SFN;PRKCA;ATP1B2;SGK1
Apelin signaling pathway	25/137	0.0409628	0.197133	1.42843	4.56396	RYR1;CALML5;ITPR1;PLAT;ADCY7;MYLK3;SLC9A1;GNG10;CDH1;PRKACG;MAPK1;PRKACB;EGR1;MEF2C;SMAD4;MAP2K2;SMAD3;SPHK1;PRKAB1;TGFBR1;ADCY10;GNAQ;TFAM;CALM2;PLCB2
Glycerolipid metabolism	13/61	0.042074	0.199366	1.66822	5.28546	AGPAT5;DGKD;MBOAT1;MBOAT2;AGPAT1;AGPAT3;AGPAT4;LIPC;TKFC;ALDH2;GPAT3;LPIN1;LPIN2
Insulin secretion	17/86	0.0430391	0.200849	1.54735	4.86743	GLP1R;PRKCB;CAMK2A;SLC2A1;PRKCA;ATP1B2;ADCY7;CREB3L3;CREB3L1;PRKACG;GNAQ;CREB3L2;KCNMB2;KCNN3;PRKACB;PLCB2;STX1A
Phosphatidylinositol signaling system	19/99	0.0442151	0.203257	1.5023	4.68522	DGKD;MTMR3;CALML5;PRKCB;INPP1;ITPK1;ITPR1;PRKCA;PIK3R2;MTMR4;PIK3C2B;INPP4A;PIKFYVE;PIK3CA;PI4KA;PIP5K1B;PLCG1;CALM2;PLCB2
Bacterial invasion of epithelial cells	15/74	0.0454328	0.205784	1.58671	4.90536	ITGB1;SHC1;CAV2;CLTC;PXN;CLTA;PIK3R2;ACTB;PTK2;DNM2;CDC42;PIK3CA;CDH1;CLTCL1;VCL
Amphetamine addiction	14/68	0.0464402	0.207298	1.6116	4.94696	JUN;CALML5;PRKCB;CAMK2A;PRKCA;GRIN2D;CREB3L3;TH;CREB3L1;PRKACG;CREB3L2;PRKACB;CALM2;STX1A
Parathyroid hormone synthesis, secretion and action	20/106	0.0464709	0.204472	1.47694	4.53263	EGR1;MEF2C;PRKCB;ITPR1;PRKCA;ARRB1;ADCY7;RUNX2;PTHLH;LRP6;RXRA;CREB3L3;CREB3L1;PRKACG;GNAQ;CREB3L2;GNA12;MAPK1;PRKACB;PLCB2
HIF-1 signaling pathway	19/100	0.048298	0.209518	1.48728	4.507	EGLN1;CREBBP;EGLN3;MAP2K2;PFKFB3;PRKCB;CAMK2A;SLC2A1;ARNT;PRKCA;PIK3R2;HK2;HK1;VEGFA;TF;PIK3CA;MAPK1;PLCG1;PDK1
Biosynthesis of unsaturated fatty acids	7/27	0.0485132	0.207528	2.02943	6.14088	ELOVL1;ACOT7;ELOVL5;TECR;ELOVL6;ELOVL7;FADS1
Collecting duct acid secretion	7/27	0.0485132	0.204686	2.02943	6.14088	ATP4A;ATP6V0E1;CLCNKB;ATP6V0A2;ATP6V0D2;ATP6V1C1;ATP6V0A1
Gap junction	17/88	0.051994	0.216407	1.51219	4.47097	PDGFRB;MAP2K2;PRKCB;TUBB;ITPR1;PRKCA;TUBB4B;ADCY7;TUBB4A;TUBB6;TUBA1B;PRKACG;GNAQ;TUBB1;MAPK1;PRKACB;PLCB2
T cell receptor signaling pathway	19/101	0.0526426	0.216186	1.47255	4.33554	JUN;MAP2K2;NFATC2;CBLB;PIK3R2;MAPK14;MAPK13;CDC42;PTPRC;TEC;PIK3CA;GRAP2;MAPK1;PRKCQ;PLCG1;MAP3K7;MAP3K14;LAT;NFKBIB
Arachidonic acid metabolism	13/63	0.0528421	0.21415	1.61526	4.74958	CYP2J2;PLA2G12A;GPX1;PTGIS;GPX3;PTGES3;GPX5;GPX7;ALOX12;PLA2G6;PLB1;TBXAS1;PTGES
Longevity regulating pathway	19/102	0.0572556	0.229023	1.45812	4.17055	EHMT1;PIK3R2;FOXO3;PRKAB1;ADCY7;FOXO1;CAMKK2;STK11;CREB3L3;PIK3CA;CREB3L1;PRKACG;CREB3L2;SESN2;AKT1S1;CAT;BAX;PRKACB;CRYAB
Amoebiasis	18/96	0.0596891	0.235695	1.46771	4.1369	TGFB2;LAMB3;PRKCB;ACTN1;LAMB4;PRKCA;PIK3R2;LAMB1;ACTN4;PTK2;PIK3CA;COL4A2;PRKACG;C9;GNAQ;PRKACB;PLCB2;VCL
Gastric cancer	26/149	0.0600777	0.234227	1.36592	3.84113	SHC1;LEF1;PIK3R2;LRP6;RXRA;CDH1;E2F1;E2F2;MAPK1;E2F3;BAK1;WNT3;WNT4;TCF7L2;TGFB2;SMAD4;MAP2K2;SMAD3;WNT5B;GADD45A;AXIN1;TGFBR1;GADD45G;PIK3CA;FGF18;BAX
SNARE interactions in vesicular transport	8/34	0.0605065	0.23295	1.84183	5.16635	VAMP8;STX16;GOSR2;SNAP23;STX3;SNAP29;STX1A;VAMP3
Human immunodeficiency virus 1 infection	35/212	0.0661548	0.251551	1.29232	3.50964	CALML5;PXN;ITPR1;PIK3R2;GNG10;CHEK1;PTK2B;MAPK1;PLCG1;BAK1;BTRC;MAP3K7;AP1M1;APOBEC3C;MAP2K3;JUN;MAP2K2;PRKCB;FBXW11;BAD;NFATC2;PRKCA;TNFRSF1B;MAPK14;PTK2;MAPK13;DDB1;CUL4A;WEE1;PIK3CA;GNAQ;BAX;ATM;CALM2;BCL2L1
Synaptic vesicle cycle	15/78	0.067256	0.25262	1.50534	4.0633	NSF;ATP6V0E1;STXBP1;CLTC;CLTA;AP2A1;DNM2;CLTCL1;AP2S1;ATP6V0A2;STX3;ATP6V0D2;STX1A;ATP6V1C1;ATP6V0A1
Wnt signaling pathway	27/158	0.0694668	0.25778	1.33766	3.56741	CTBP2;LEF1;CAMK2A;LRP6;NKD2;CCND3;PRKACG;BTRC;MAP3K7;PRKACB;WNT3;WNT4;RNF43;TCF7L2;CREBBP;SMAD4;JUN;SMAD3;WNT5B;FBXW11;PRKCB;AXIN1;NFATC2;PRKCA;CACYBP;PLCB2;LGR4
Bile secretion	14/72	0.0697946	0.255914	1.52207	4.05205	ABCC3;SCARB1;ABCC4;AQP9;SLC2A1;ATP1B2;HMGCR;ADCY7;NR0B2;SLC9A1;RXRA;PRKACG;PRKACB;SLC27A5
Nucleotide excision repair	10/47	0.069903	0.253296	1.66549	4.43127	CUL4A;DDB1;POLD4;RFC1;CCNH;RFC2;RPA3;RPA2;XPC;GTF2H3
Prion diseases	8/35	0.0700205	0.250771	1.78921	4.75745	EGR1;PRNP;MAP2K2;PRKACG;C9;MAPK1;BAX;PRKACB
ErbB signaling pathway	16/85	0.0706676	0.25018	1.47347	3.90434	JUN;MAP2K2;PRKCB;SHC1;BAD;CAMK2A;CBLB;PRKCA;PIK3R2;AREG;PTK2;BTC;PIK3CA;ABL1;MAPK1;PLCG1
Acute myeloid leukemia	13/66	0.07228	0.25298	1.54184	4.05073	CSF1R;TCF7L2;MAP2K2;CEBPE;BAD;ZBTB16;LEF1;PIK3R2;RUNX1;PIK3CA;PIM1;MAPK1;RUNX1T1
mTOR signaling pathway	26/152	0.0730171	0.252689	1.33896	3.50415	CAB39;NPRL3;PIK3R2;LRP6;STK11;SESN2;RPS6KA1;MAPK1;FNIP1;ATP6V1C1;WNT3;WNT4;MAP2K2;WNT5B;PRKCB;PRKCA;TTI1;CLIP1;RRAGC;PIK3CA;DDIT4;AKT1S1;TBC1D7;DEPDC5;SGK1;LPIN1
cGMP-PKG signaling pathway	28/166	0.0746886	0.255601	1.32035	3.42555	OPRD1;CALML5;ITPR1;ATP2A3;GATA4;ADRA1D;ADCY7;MYLK3;CREB3L3;CREB3L1;CREB3L2;KCNMB2;GNA12;MAPK1;MEF2C;MAP2K2;PPP1R12A;BAD;PDE2A;ATP2B4;NFATC2;ATP1B2;ATP2B1;GNAQ;PPIF;VDAC2;CALM2;PLCB2
Progesterone-mediated oocyte maturation	18/99	0.0762426	0.258052	1.42323	3.66317	ANAPC13;PIK3R2;PKMYT1;MAPK14;ADCY7;ANAPC10;MAPK13;STK10;FZR1;PIK3CA;PRKACG;CDC27;RPS6KA1;CDC16;MAPK1;PRKACB;MAD1L1;CPEB4
Oxytocin signaling pathway	26/153	0.0777264	0.260214	1.33021	3.39811	RYR1;CALML5;CAMK2A;ITPR1;ADCY7;ACTB;MYLK3;CAMKK2;CACNG6;EEF2K;PRKACG;MAPK1;PRKACB;MEF2C;JUN;MAP2K2;PPP1R12A;PRKCB;NFATC2;PRKCA;CACNA2D4;PRKAB1;GNAQ;PPP1R12B;CALM2;PLCB2
Endocytosis	39/244	0.0816472	0.270401	1.25116	3.1346	SH3GL3;WIPF3;CLTC;NEDD4L;AGAP1;CLTA;CBLB;AP2A1;ARRB1;ASAP1;ASAP2;CDC42;RAB11FIP1;CAPZB;KIF5A;CLTCL1;GRK6;AP2S1;PIP5K1B;EPS15;RAB11FIP4;CYTH1;SH3GL1;SMAD3;PDCD6IP;IQSEC2;IQSEC1;CAV2;ARAP3;EPS15L1;RAB11A;TGFBR1;DNM2;EHD1;RAB10;DAB2;SMAP2;FGFR3;ARF5
Breast cancer	25/147	0.0817621	0.267901	1.33126	3.33339	SHC1;LEF1;PIK3R2;LRP6;DLL4;E2F1;E2F2;MAPK1;E2F3;HES1;BAK1;WNT3;WNT4;TCF7L2;JUN;MAP2K2;WNT5B;GADD45A;NCOA3;AXIN1;GADD45G;CDK6;PIK3CA;FGF18;BAX
Osteoclast differentiation	22/127	0.0836657	0.271253	1.35599	3.36412	CSF1R;TGFB2;JUN;CSF1;STAT1;FHL2;NFATC2;MITF;PIK3R2;GAB2;MAPK14;LILRB3;TGFBR1;FOSL2;MAPK13;TEC;PIK3CA;BTK;MAPK1;MAP3K7;MAP3K14;JAK1
Th17 cell differentiation	19/107	0.0845411	0.271236	1.38998	3.43397	SMAD4;JUN;SMAD3;STAT1;NFATC2;RORA;MAPK14;TGFBR1;RUNX1;MAPK13;RXRA;IL21R;MAPK1;PRKCQ;STAT6;PLCG1;LAT;NFKBIB;JAK1
MAPK signaling pathway	46/295	0.0874396	0.277643	1.2206	2.97438	CSF1R;CSF1;ARRB1;AREG;RASGRP3;STK3;RPS6KA4;CDC42;CACNG6;DUSP10;MECOM;PRKACG;RPS6KA1;GNA12;MAPK1;FLNC;PRKACB;MAP3K7;MAP3K5;MAP4K1;PDGFRB;MAP2K3;MEF2C;JUN;TGFB2;MAP2K2;PRKCB;GADD45A;PRKCA;CACNA2D4;MAPK14;TGFBR1;GADD45G;VEGFA;MAPK13;EFNA3;MAPKAPK3;MAPKAPK2;FGF18;RASA2;RAPGEF2;MAPT;PTPN7;MAP3K14;FGFR3;MAP3K12
Epithelial cell signaling in Helicobacter pylori infection	13/68	0.0875243	0.275077	1.49649	3.64521	LYN;JUN;ATP6V0E1;F11R;MAPK14;MAPK13;CDC42;ATP6V0A2;PLCG1;ATP6V0D2;MAP3K14;ATP6V1C1;ATP6V0A1
Fc epsilon RI signaling pathway	13/68	0.0875243	0.272298	1.49649	3.64521	MAP2K3;LYN;MAP2K2;PRKCA;PIK3R2;GAB2;MAPK14;MAPK13;PIK3CA;BTK;MAPK1;PLCG1;LAT
Lysosome	21/123	0.100469	0.309444	1.33645	3.07104	CD164;CD63;CLTC;AP4E1;LAPTM5;CLTA;PLA2G15;GALC;LAPTM4B;GNPTAB;CTSL;GLB1;PSAP;CLTCL1;ATP6V0A2;CTSH;GUSB;ATP6V0D2;ATP6V0A1;AP1M1;CTSB
Relaxin signaling pathway	22/130	0.101598	0.309824	1.3247	3.02924	JUN;MAP2K2;SMAD3;SHC1;PRKCA;PIK3R2;ARRB1;MAPK14;ADCY7;TGFBR1;MAPK13;VEGFA;GNG10;CREB3L3;COL4A2;PIK3CA;CREB3L1;PRKACG;CREB3L2;MAPK1;PRKACB;PLCB2
Glucagon signaling pathway	18/103	0.102673	0.310032	1.36796	3.11377	CREBBP;CALML5;CAMK2A;ITPR1;SLC2A1;PYGL;PRKAB1;FOXO1;CREB3L3;CREB3L1;PRKACG;GNAQ;CREB3L2;PCK1;PRKACB;CALM2;PLCB2;PCK2
Dopaminergic synapse	22/131	0.10808	0.323192	1.31459	2.92481	CALML5;PRKCB;CAMK2A;ITPR1;PPP2R2A;PRKCA;PPP2R3A;MAPK14;MAPK13;GNG10;CREB3L3;TH;PPP2R3C;CREB3L1;PRKACG;GNAQ;KIF5A;CREB3L2;PPP2R2D;PRKACB;CALM2;PLCB2
Prostate cancer	17/97	0.108161	0.320324	1.37188	3.05124	PDGFRB;TCF7L2;CREBBP;MAP2K2;BAD;LEF1;PLAT;PIK3R2;FOXO1;CREB3L3;PIK3CA;CREB3L1;CREB3L2;E2F1;E2F2;MAPK1;E2F3
B cell receptor signaling pathway	13/71	0.113887	0.334069	1.43326	3.11382	LYN;JUN;MAP2K2;PRKCB;NFATC2;PIK3R2;LILRB3;RASGRP3;PIK3CA;BTK;MAPK1;PIK3AP1;NFKBIB
Calcium signaling pathway	30/188	0.116253	0.337792	1.24912	2.68808	RYR1;CALML5;CAMK2A;ITPR1;ATP2A3;ADRA1D;ADCY7;MYLK3;PRKACG;PTK2B;PLCG1;PRKACB;PDGFRB;PRKCB;SPHK1;ATP2B4;PRKCA;ATP2B1;GRIN2D;TPCN1;P2RX4;STIM1;STIM2;ADORA2B;GNAQ;ORAI2;PPIF;VDAC2;CALM2;PLCB2
Thermogenesis	36/231	0.119119	0.342884	1.21992	2.59553	NDUFB7;SMARCD3;KDM1A;NDUFA12;NDUFB11;COX4I2;COX7C;ADCY7;NDUFC2-KCTD14;ACTB;UQCRH;CREB3L3;CREB3L1;PRKACG;CREB3L2;RPS6KA1;DPF3;COX14;PRKACB;ATP5MG;NDUFV1;MAP3K5;MAP2K3;ACSL6;NDUFC2;ARID1A;MAPK14;PRKAB1;ATP5F1E;MAPK13;ADCY10;COX7A2L;NDUFAF6;AKT1S1;NDUFS4;NDUFAF2
Central carbon metabolism in cancer	12/65	0.119676	0.341299	1.44513	3.06796	PDGFRB;MAP2K2;PIK3CA;IDH1;SLC2A1;MAPK1;PIK3R2;SLC1A5;FGFR3;HK2;HK1;PDK1
Cortisol synthesis and secretion	12/65	0.119676	0.338168	1.44513	3.06796	NR5A1;SCARB1;CREB3L3;CREB3L1;PRKACG;GNAQ;CREB3L2;ITPR1;PDE8A;PRKACB;PLCB2;ADCY7
Fatty acid elongation	6/27	0.121421	0.339979	1.73951	3.66774	ELOVL1;ACOT7;ELOVL5;TECR;ELOVL6;ELOVL7
PI3K-Akt signaling pathway	53/354	0.122414	0.339671	1.17196	2.46152	YWHAE;ITGB1;CSF3R;CSF1;ITGB5;ITGA2B;PPP2R2A;AREG;CCND3;STK11;CREB3L3;CREB3L1;MYB;CREB3L2;YWHAG;JAK1;PDGFRB;MAGI1;MAP2K2;PRKCA;COL4A2;PIK3CA;DDIT4;SGK3;SGK1;CSF1R;PHLPP1;PIK3R2;FOXO3;GNG10;RXRA;RELN;PPP2R3C;MAPK1;PCK1;PCK2;LAMB3;BAD;LAMB4;LAMB1;PPP2R3A;PTK2;EPOR;VEGFA;EFNA3;CDK6;FGF18;PPP2R2D;COL9A1;COL9A3;PIK3AP1;FGFR3;BCL2L1
Th1 and Th2 cell differentiation	16/92	0.122483	0.336827	1.36135	2.85855	JUN;MAML2;STAT1;NFATC2;RBPJ;MAPK14;MAPK13;DLL4;MAPK1;PRKCQ;STAT6;PLCG1;LAT;JAK1;IL12RB2;NFKBIB
p53 signaling pathway	13/72	0.123603	0.336899	1.41335	2.95487	CD82;GADD45A;GADD45G;CCND3;CDK6;CHEK1;SESN2;CCNG1;BAX;SFN;ATM;MDM4;BCL2L1
Ras signaling pathway	36/232	0.124451	0.336237	1.21466	2.53115	CSF1R;CALML5;CSF1;SHC1;PIK3R2;PLA2G6;RASGRP3;CDC42;GNG10;SYNGAP1;PRKACG;ABL1;MAPK1;PLCG1;PRKACB;RALGDS;BRAP;PDGFRB;PLA2G12A;MAP2K2;KSR1;PRKCB;BAD;PRKCA;GAB2;VEGFA;EFNA3;PIK3CA;RASA3;FGF18;RASA2;RAPGEF5;CALM2;FGFR3;LAT;BCL2L1
Neomycin, kanamycin and gentamicin biosynthesis	2/5	0.125341	0.335695	3.13112	6.50245	HK2;HK1
Hepatitis C	25/155	0.129507	0.343863	1.26255	2.58067	YWHAE;SCARB1;PPP2R2A;PIK3R2;RXRA;E2F1;E2F2;MAPK1;E2F3;BAK1;YWHAG;JAK1;MAP2K2;RSAD2;BAD;STAT1;EIF2AK1;CLDN4;CLDN3;CDK6;PIK3CA;CLDN15;CLDN8;PPP2R2D;BAX
Long-term depression	11/60	0.137182	0.361128	1.43509	2.85074	RYR1;LYN;GNAZ;MAP2K2;PRKCB;GNAQ;GNA12;ITPR1;MAPK1;PRKCA;PLCB2
Terpenoid backbone biosynthesis	5/22	0.140513	0.366762	1.77904	3.4913	FNTB;PDSS2;HMGCR;ACAT1;PCYOX1
Insulin resistance	18/108	0.142842	0.369709	1.30463	2.53883	SREBF1;PRKCB;SLC2A1;PIK3R2;PYGL;PRKAB1;FOXO1;CREB3L3;PIK3CA;PPP1R3B;CREB3L1;CREB3L2;RPS6KA1;PRKCQ;PCK1;SLC27A5;PPARGC1B;PCK2
NF-kappa B signaling pathway	16/95	0.150107	0.385275	1.31836	2.50015	LYN;VCAM1;TNFSF14;PRKCB;TNFAIP3;TRAF1;BTK;LTA;TRIM25;PRKCQ;ATM;PLCG1;MAP3K7;MAP3K14;LAT;BCL2L1
Porphyrin and chlorophyll metabolism	8/42	0.160229	0.407855	1.49101	2.73026	HEPH;UROD;UROS;CPOX;EPRS;GUSB;FXN;BLVRA
Mismatch repair	5/23	0.161772	0.408407	1.70169	3.09975	POLD4;RFC1;RFC2;RPA3;RPA2
Renin-angiotensin system	5/23	0.161772	0.405086	1.70169	3.09975	ACE2;KLK1;MME;REN;KLK2
Cocaine addiction	9/49	0.166664	0.413972	1.43776	2.57614	JUN;CREB3L3;TH;CREB3L1;PRKACG;CREB3L2;PRKACB;RGS9;GRIN2D
DNA replication	7/36	0.168436	0.415027	1.52207	2.71111	POLD4;FEN1;POLA2;RFC1;RFC2;RPA3;RPA2
Human cytomegalovirus infection	34/225	0.169001	0.413114	1.18287	2.10296	CALML5;PXN;ITPR1;PIK3R2;ADCY7;GNG10;CREB3L3;CREB3L1;PRKACG;CREB3L2;GNA12;E2F1;E2F2;PTK2B;MAPK1;E2F3;BAK1;PRKACB;JAK1;MAP2K2;ARHGEF12;PRKCB;NFATC2;PRKCA;MAPK14;PTK2;VEGFA;MAPK13;CDK6;PIK3CA;GNAQ;BAX;CALM2;PLCB2
Salivary secretion	15/90	0.169589	0.411286	1.30463	2.31491	CALML5;PRKCB;ITPR1;ATP2B4;ADRA1D;PRKCA;ATP1B2;ATP2B1;ADCY7;SLC9A1;PRKACG;GNAQ;PRKACB;PLCB2;CALM2
Oocyte meiosis	20/125	0.170125	0.409364	1.25245	2.21836	YWHAE;ANAPC13;CALML5;FBXW11;CAMK2A;ITPR1;PKMYT1;ADCY7;ANAPC10;PRKACG;CDC27;RPS6KA1;CDC16;MAPK1;BTRC;PRKACB;CALM2;MAD1L1;YWHAG;CPEB4
Circadian entrainment	16/97	0.170255	0.4065	1.29118	2.28598	RYR1;CALML5;PRKCB;CAMK2A;ITPR1;PRKCA;ADCY7;GRIN2D;ADCY10;GNG10;PRKACG;GNAQ;MAPK1;PRKACB;CALM2;PLCB2
C-type lectin receptor signaling pathway	17/104	0.170588	0.404163	1.27954	2.26287	PLK3;JUN;ARHGEF12;CALML5;KSR1;STAT1;ITPR1;NFATC2;CBLB;PIK3R2;MAPK14;MAPK13;PIK3CA;MAPKAPK2;MAPK1;CALM2;MAP3K14
Glutathione metabolism	10/56	0.171343	0.402852	1.39782	2.46588	GPX1;GSTA4;GPX3;GSTO1;GSTA3;IDH1;GPX5;GSR;GPX7;GSTM5
Basal cell carcinoma	11/63	0.174734	0.407712	1.36676	2.3843	TCF7L2;WNT5B;GADD45A;SUFU;LEF1;AXIN1;BAX;BAK1;WNT3;WNT4;GADD45G
Prolactin signaling pathway	12/70	0.177156	0.410256	1.34191	2.32247	SOCS2;MAP2K2;CISH;PIK3CA;TH;SHC1;STAT1;MAPK1;PIK3R2;FOXO3;MAPK14;MAPK13
Oxidative phosphorylation	21/133	0.178574	0.410455	1.23597	2.12926	ATP6V0E1;NDUFB7;NDUFA12;NDUFB11;COX4I2;NDUFC2;NDUFC2-KCTD14;COX7C;UQCRH;ATP5F1E;ATP4A;COX7A2L;PPA1;NDUFS4;ATP6V0A2;ATP6V0D2;NDUFV1;ATP5MG;ATP6V1C1;ATP6V0A1;LHPP
Cholinergic synapse	18/112	0.180504	0.411817	1.25804	2.15376	PRKCB;CAMK2A;ITPR1;PRKCA;PIK3R2;ADCY7;GNG10;CREB3L3;PIK3CA;CREB3L1;PRKACG;KCNQ1;GNAQ;CREB3L2;KCNQ4;MAPK1;PRKACB;PLCB2
N-Glycan biosynthesis	9/50	0.181721	0.411545	1.409	2.40274	ST6GAL1;TUSC3;MAN2A1;MGAT5;ALG14;MAN1C1;MGAT3;MAN1A1;DDOST
Vitamin digestion and absorption	5/24	0.184221	0.414161	1.63079	2.75867	CUBN;SCARB1;ABCC1;LMBRD1;PLB1
Phospholipase D signaling pathway	23/148	0.185342	0.413662	1.21648	2.05044	PDGFRB;AGPAT5;DGKD;MAP2K2;SHC1;SPHK1;PRKCA;PIK3R2;GAB2;AGPAT1;ADCY7;AGPAT3;DNM2;AGPAT4;PIK3CA;GNA12;PTK2B;MAPK1;PIP5K1B;PLCG1;RALGDS;PLCB2;CYTH1
Circadian rhythm	6/31	0.196937	0.436378	1.51506	2.46177	FBXW11;BHLHE40;RORA;BTRC;PRKAB1;NPAS2
Shigellosis	11/65	0.20221	0.444861	1.3247	2.11747	ITGB1;CDC42;FBXW11;ABL1;MAPK1;BTRC;MAPK14;ACTB;VCL;MAPK13;NFKBIB
Epstein-Barr virus infection	30/201	0.205865	0.449691	1.16833	1.84658	TNFAIP3;PIK3R2;RBPJ;CCND3;PSMD3;E2F1;E2F2;E2F3;HES1;CD58;BAK1;MAP3K7;JAK1;LYN;MAP2K3;ENTPD1;JUN;GADD45A;STAT1;ISG15;MAPK14;GADD45G;MAPK13;PSMC6;CDK6;PIK3CA;BTK;BAX;MAP3K14;NFKBIB
Glycosylphosphatidylinositol (GPI)-anchor biosynthesis	5/25	0.207722	0.450551	1.56556	2.46036	PIGT;PIGQ;PIGL;PIGV;PIGX
Glycosphingolipid biosynthesis	8/45	0.210225	0.452793	1.39161	2.17032	GLB1;GCNT2;ST3GAL5;ST8SIA5;ST3GAL1;ST6GALNAC4;ST3GAL2;ST3GAL3
Lysine degradation	10/59	0.215543	0.461023	1.32674	2.03601	NSD3;GCDH;COLGALT2;ALDH2;KMT2A;EHMT1;PRDM2;KMT5A;DHTKD1;ACAT1
Steroid biosynthesis	4/19	0.218003	0.463069	1.64796	2.51024	EBP;CYP51A1;SC5D;DHCR24
Non-homologous end-joining	3/13	0.225627	0.475981	1.80641	2.68951	FEN1;POLM;POLL
Glycosaminoglycan biosynthesis	9/53	0.230221	0.482367	1.32925	1.95229	NDST1;HS3ST3A1;CHST11;CHSY1;UST;ST3GAL1;ST3GAL2;HS2ST1;ST3GAL3
Inositol phosphate metabolism	12/74	0.231038	0.480809	1.26937	1.85985	INPP4A;PIKFYVE;MTMR3;PIK3CA;INPP1;ITPK1;PI4KA;PIP5K1B;PLCG1;MTMR4;PLCB2;PIK3C2B
Signaling pathways regulating pluripotency of stem cells	21/139	0.237182	0.490282	1.18262	1.7017	ACVR1;SMAD4;MAP2K2;SMAD3;WNT5B;AXIN1;PIK3R2;MAPK14;SMAD5;MAPK13;MEIS1;PIK3CA;KAT6A;ID1;ID3;MAPK1;FGFR3;WNT3;WNT4;BMPR1A;JAK1
Fructose and mannose metabolism	6/33	0.239941	0.492678	1.42323	2.03147	PFKFB3;TKFC;GMDS;HK2;KHK;HK1
Ferroptosis	7/40	0.244275	0.498255	1.36986	1.93077	PRNP;TF;NCOA4;SLC40A1;ACSL6;VDAC2;SLC39A8
TGF-beta signaling pathway	14/90	0.255573	0.517871	1.21766	1.66119	ACVR1;TGFB2;CREBBP;SMAD4;SMAD3;AMHR2;LTBP1;SMAD5;TGFBR1;HJV;ID1;MAPK1;ID3;BMPR1A
Adipocytokine signaling pathway	11/69	0.262126	0.527678	1.24791	1.67086	STK11;RXRA;SLC2A1;ACSL6;PRKCQ;TNFRSF1B;PCK1;PRKAB1;CAMKK2;PCK2;NFKBIB
Homologous recombination	7/41	0.264727	0.529453	1.33645	1.77622	TOP3B;RAD52;POLD4;RPA3;UIMC1;RPA2;ATM
Pancreatic secretion	15/98	0.26614	0.528845	1.19813	1.58601	PLA2G12A;PRKCB;ITPR1;ATP2A3;ATP2B4;PRKCA;ATP1B2;ATP2B1;ADCY7;RAB11A;SLC9A1;KCNQ1;GNAQ;CLCA1;PLCB2
Kaposi sarcoma-associated herpesvirus infection	27/186	0.267193	0.527536	1.13629	1.49966	CALML5;ITPR1;PIK3R2;GNG10;E2F1;E2F2;MAPK1;E2F3;PLCG1;BAK1;MICA;JAK1;LYN;CREBBP;JUN;MAP2K2;STAT1;NFATC2;ATG14;MAPK14;MAPK13;VEGFA;CDK6;PIK3CA;MAPKAPK2;BAX;CALM2
Choline metabolism in cancer	15/99	0.27943	0.548181	1.18603	1.51219	PDGFRB;JUN;DGKD;MAP2K2;PRKCB;SLC44A2;PRKCA;PIK3R2;GPCPD1;PIK3CA;MAPK1;PIP5K1B;CHPT1;PLCG1;RALGDS
Ubiquitin mediated proteolysis	20/137	0.295924	0.576865	1.14274	1.39146	ANAPC13;DET1;UBE2H;FBXW11;UBE2E1;NEDD4L;CBLB;PRPF19;ANAPC10;RHOBTB1;UBE2L3;DDB1;CUL4A;FZR1;UBE2Q2;CDC27;UBR5;CDC16;TRIM37;BTRC
Cell adhesion molecules (CAMs)	21/145	0.302806	0.586567	1.13368	1.35437	ITGB1;VCAM1;SDC4;SDC3;F11R;VSIR;SPN;CD2;CLDN4;NFASC;ALCAM;CLDN3;PTPRC;CLDN15;CDH1;CLDN8;NRCAM;CD58;MPZL1;NECTIN2;LRRC4B
Cholesterol metabolism	8/50	0.304208	0.585601	1.25245	1.49046	SCARB1;MYLIP;LIPC;VAPA;VAPB;VDAC2;ANGPTL4;LRP2
Carbohydrate digestion and absorption	7/44	0.328459	0.628357	1.24533	1.38648	PIK3CA;PRKCB;PIK3R2;ATP1B2;PLCB2;HK2;HK1
Glyoxylate and dicarboxylate metabolism	5/30	0.335807	0.638448	1.30463	1.42364	ACSS2;CAT;PCCB;ACO2;ACAT1
Retrograde endocannabinoid signaling	21/148	0.337589	0.637898	1.1107	1.20614	NDUFB7;NDUFA12;PRKCB;NDUFB11;GABRA3;ITPR1;NDUFC2;PRKCA;MAPK14;NDUFC2-KCTD14;ADCY7;MAPK13;GNG10;PRKACG;GNAQ;NDUFS4;MAPK1;DAGLB;PRKACB;NDUFV1;PLCB2
Alzheimer disease	24/171	0.342915	0.644011	1.09864	1.17584	NDUFB7;CALML5;MME;NDUFA12;NDUFB11;BAD;COX4I2;ITPR1;ATP2A3;NDUFC2;NDUFC2-KCTD14;COX7C;UQCRH;ATP5F1E;GRIN2D;COX7A2L;GNAQ;NDUFS4;CAPN2;MAPK1;MAPT;NDUFV1;CALM2;PLCB2
Leishmaniasis	11/74	0.343808	0.641774	1.16359	1.24233	ITGB1;TGFB2;JUN;PRKCB;STAT1;MAPK1;MAPK14;MAP3K7;JAK1;MAPK13;NFKBIB
Non-alcoholic fatty liver disease (NAFLD)	21/149	0.349401	0.648287	1.10325	1.1601	SREBF1;JUN;NDUFB7;PKLR;NDUFA12;NDUFB11;COX4I2;NDUFC2;PIK3R2;NDUFC2-KCTD14;PRKAB1;COX7C;UQCRH;CDC42;COX7A2L;RXRA;PIK3CA;NDUFS4;BAX;NDUFV1;MAP3K5
Toxoplasmosis	16/113	0.369898	0.682207	1.10836	1.10229	MAP2K3;ITGB1;TGFB2;LAMB3;BAD;STAT1;LAMB4;LAMB1;MAPK14;MAPK13;PPIF;MAPK1;MAP3K7;BCL2L1;NFKBIB;JAK1
Type II diabetes mellitus	7/46	0.372161	0.682295	1.19119	1.1774	SOCS2;PKLR;PIK3CA;MAPK1;PIK3R2;HK2;HK1
Selenocompound metabolism	3/17	0.372584	0.679029	1.38137	1.36382	TXNRD1;MTR;KYAT1
Morphine addiction	13/91	0.377923	0.684708	1.11826	1.08813	PRKCB;GABRA3;PDE2A;ARRB1;PRKCA;ADCY7;PDE11A;GNG10;PRKACG;GRK6;PDE7A;PDE8A;PRKACB
Pyruvate metabolism	6/39	0.380402	0.685169	1.20428	1.16396	ACSS2;ALDH2;PKLR;PCK1;ACAT1;PCK2
Phagosome	21/152	0.38533	0.69001	1.08147	1.03135	ITGB1;COLEC12;SCARB1;ATP6V0E1;ITGB5;TUBB;TUBB4B;TUBB4A;ACTB;MRC2;TUBB6;TUBA1B;PIKFYVE;CTSL;TUBB1;ATP6V0A2;ATP6V0D2;RILP;ATP6V1C1;ATP6V0A1;VAMP3
Renin secretion	10/69	0.38619	0.687551	1.13446	1.07936	CALML5;PRKACG;GNAQ;ITPR1;CLCA1;REN;PRKACB;PLCB2;CALM2;CTSB
Estrogen signaling pathway	19/137	0.387589	0.686077	1.08561	1.02895	JUN;MAP2K2;CALML5;SHC1;NCOA3;ITPR1;KRT13;PIK3R2;ADCY7;CREB3L3;PIK3CA;CREB3L1;PRKACG;GNAQ;CREB3L2;MAPK1;PRKACB;CALM2;PLCB2
Ether lipid metabolism	7/47	0.394152	0.693707	1.16584	1.08542	PLA2G12A;CHPT1;CEPT1;PLA2G6;PAFAH1B3;PLB1;PLD3
Hedgehog signaling pathway	7/47	0.394152	0.689766	1.16584	1.08542	FBXW11;PRKACG;SUFU;ARRB1;LRP2;BTRC;PRKACB
Sphingolipid metabolism	7/47	0.394152	0.685869	1.16584	1.08542	GALC;NEU3;UGCG;CERS4;GLB1;SPHK1;DEGS1
RIG-I-like receptor signaling pathway	10/70	0.404227	0.699448	1.11826	1.01289	OTUD5;TKFC;CASP10;TRIM25;ISG15;TBKBP1;MAPK14;MAP3K7;MAPK13;NFKBIB
Base excision repair	5/33	0.415924	0.715667	1.18603	1.04045	POLD4;FEN1;OGG1;POLL;HMGB1
Notch signaling pathway	7/48	0.416142	0.712065	1.14155	1.00083	DLL4;NUMBL;CREBBP;CTBP2;MAML2;HES1;RBPJ
Ubiquinone and other terpenoid-quinone biosynthesis	2/11	0.41944	0.713742	1.42323	1.23656	GGCX;HPD
RNA degradation	11/79	0.429112	0.726189	1.08995	0.922135	EXOSC7;TTC37;BTG2;CNOT6;CNOT7;PABPC4;CNOT10;SKIV2L;DCP1A;DCP2;LSM3
Influenza A	23/171	0.429342	0.722609	1.05286	0.890194	MAP2K3;CREBBP;JUN;MAP2K2;RSAD2;PRKCB;STAT1;EIF2AK1;TMPRSS4;PRKCA;PIK3R2;ADAR;MAPK14;TMPRSS13;ACTB;MAPK13;DNAJB1;PIK3CA;TNFSF10;TRIM25;MAPK1;NFKBIB;JAK1
Arrhythmogenic right ventricular cardiomyopathy (ARVC)	10/72	0.440317	0.737053	1.08719	0.89178	ITGB1;DSP;CACNG6;TCF7L2;ITGB5;ITGA2B;LEF1;DAG1;CACNA2D4;ACTB
Alcoholism	24/180	0.444221	0.739569	1.04371	0.846896	HIST1H2BN;CALML5;HIST1H3J;HIST1H2AH;SHC1;HIST1H2AK;HDAC11;H2AFV;HDAC9;HDAC6;GRIN2D;CAMKK2;GNG10;CREB3L3;TH;ADORA2B;CREB3L1;CREB3L2;HIST3H3;HIST1H4H;MAPK1;HIST1H4C;CALM2;HIST1H4E
Pantothenate and CoA biosynthesis	3/19	0.444926	0.736759	1.23597	1.00095	PANK2;PPCDC;BCAT2
Tryptophan metabolism	6/42	0.452164	0.744741	1.11826	0.88757	GCDH;ALDH2;CAT;KYAT1;DHTKD1;ACAT1
Mitophagy	9/65	0.452585	0.741469	1.08385	0.859252	FIS1;USP15;JUN;E2F1;MFN2;MITF;AMBRA1;FOXO3;BCL2L1
Axon guidance	24/181	0.455609	0.742475	1.03794	0.815944	ITGB1;SEMA7A;ARHGEF12;WNT5B;CAMK2A;NFATC2;PRKCA;UNC5C;PIK3R2;SSH3;MYL12A;PTK2;SSH1;CDC42;EFNA3;PIK3CA;PLXNA2;ABL1;MAPK1;SLIT3;PLCG1;EPHB4;PDK1;WNT4
GABAergic synapse	12/89	0.467773	0.758284	1.05543	0.801889	NSF;SLC38A1;GNG10;PRKCB;PRKACG;GAD1;GABRA3;PRKCA;PRKACB;ADCY7;SLC38A5;TRAK2
Chemokine signaling pathway	25/190	0.469595	0.757253	1.02997	0.778539	SHC1;PXN;PIK3R2;ARRB1;FOXO3;ADCY7;CDC42;GNG10;PRKACG;GRK6;CCR9;PTK2B;MAPK1;PRKACB;LYN;CCL24;PRKCB;BAD;STAT1;PTK2;PIK3CA;PLCB2;CCL28;NFKBIB;CCL26
Protein digestion and absorption	12/90	0.483985	0.776392	1.04371	0.757418	KCNK5;SLC36A1;ACE2;COL15A1;MME;SLC7A8;COL4A2;KCNQ1;COL9A1;COL9A3;ATP1B2;SLC1A5
Phototransduction	4/28	0.488343	0.779324	1.11826	0.801496	CALML5;GUCA1B;RGS9;CALM2
Glutamatergic synapse	15/114	0.493222	0.783053	1.02997	0.72798	SLC38A1;PRKCB;HOMER2;ITPR1;PRKCA;ADCY7;GRIN2D;GNG10;PRKACG;GNAQ;MAPK1;DLGAP1;PRKACB;PLCB2;SHANK1
Dilated cardiomyopathy (DCM)	12/91	0.500096	0.789895	1.03224	0.715294	ITGB1;CACNG6;TGFB2;ITGB5;TPM3;PRKACG;ITGA2B;DAG1;CACNA2D4;PRKACB;ADCY7;ACTB
Measles	18/138	0.500624	0.786695	1.02102	0.706441	JUN;BAD;STAT1;EIF2AK1;TNFAIP3;CBLB;PIK3R2;ADAR;CCND3;CDK6;PIK3CA;BAX;BAK1;CD46;MAP3K7;BCL2L1;NFKBIB;JAK1
Linoleic acid metabolism	4/29	0.516994	0.808294	1.07969	0.712302	CYP2J2;PLA2G12A;PLA2G6;PLB1
African trypanosomiasis	5/37	0.519609	0.808281	1.05781	0.692525	VCAM1;PRKCB;GNAQ;PRKCA;PLCB2
ABC transporters	6/45	0.521855	0.807696	1.04371	0.678789	ABCC3;ABCC4;ABCC1;ABCB6;ABCA6;ABCB8
Proteasome	6/45	0.521855	0.803657	1.04371	0.678789	PSMB6;PSMB7;PSMC6;PSMB2;PSMA1;PSMD3
Tuberculosis	23/179	0.521975	0.799842	1.00581	0.65391	PLK3;TGFB2;CREBBP;ARHGEF12;CALML5;KSR1;BAD;STAT1;SPHK1;NFYC;CAMK2A;MAPK14;MAPK13;MRC2;IRAK2;CASP10;ATP6V0A2;MAPK1;BAX;ATP6V0D2;CALM2;ATP6V0A1;JAK1
Citrate cycle (TCA cycle)	4/30	0.544868	0.830789	1.04371	0.633749	IDH1;ACO2;PCK1;PCK2
Other types of O-glycan biosynthesis	3/22	0.546349	0.828943	1.06743	0.645256	ST6GAL1;COLGALT2;ST3GAL3
Parkinson disease	18/142	0.552134	0.833614	0.992255	0.589364	NDUFB7;NDUFA12;NDUFB11;COX4I2;NDUFC2;NDUFC2-KCTD14;COX7C;UQCRH;ATP5F1E;UBE2L3;COX7A2L;TH;PRKACG;NDUFS4;PPIF;VDAC2;PRKACB;NDUFV1
Chagas disease (American trypanosomiasis)	13/103	0.563185	0.846151	0.987973	0.567242	TGFB2;JUN;SMAD3;PPP2R2A;PIK3R2;MAPK14;TGFBR1;MAPK13;PIK3CA;GNAQ;PPP2R2D;MAPK1;PLCB2
beta-Alanine metabolism	4/31	0.571884	0.85505	1.01004	0.564428	ALDH2;SMOX;GAD1;HIBCH
Histidine metabolism	3/23	0.577665	0.859521	1.02102	0.560294	ALDH2;HDC;HNMT
Protein export	3/23	0.577665	0.855389	1.02102	0.560294	IMMP2L;SRP72;SEC62
Proximal tubule bicarbonate reclamation	3/23	0.577665	0.851296	1.02102	0.560294	ATP1B2;PCK1;PCK2
Amino sugar and nucleotide sugar metabolism	6/48	0.587733	0.862008	0.978474	0.520042	CYB5R4;CMAS;GMDS;GNPDA2;HK2;HK1
Valine, leucine and isoleucine degradation	6/48	0.587733	0.857923	0.978474	0.520042	ALDH2;PCCB;ACSF3;HIBCH;ACAT1;BCAT2
Thiamine metabolism	2/15	0.588613	0.855154	1.04371	0.55315	AK1;AK2
Propanoate metabolism	4/32	0.597973	0.864675	0.978474	0.50314	ACSS2;PCCB;HIBCH;ACAT1
JAK-STAT signaling pathway	20/162	0.600808	0.864715	0.966394	0.492357	PDGFRB;CREBBP;CSF3R;CISH;STAT1;MPL;IL19;PIK3R2;EPOR;GFAP;SOCS2;CCND3;PIK3CA;PIM1;IL21R;STAT6;IL9R;BCL2L1;JAK1;IL12RB2
Inflammatory bowel disease (IBD)	8/65	0.600893	0.860814	0.96342	0.490707	TGFB2;JUN;SMAD3;STAT1;IL21R;RORA;STAT6;IL12RB2
Pyrimidine metabolism	7/57	0.604225	0.86158	0.961307	0.484315	NT5C;ENTPD1;UCK2;NME7;CMPK2;CTPS1;DHODH
Arginine and proline metabolism	6/49	0.608617	0.863843	0.958505	0.475961	ALDH4A1;OAT;ALDH2;SMOX;PYCR2;PRODH2
cAMP signaling pathway	26/212	0.619661	0.875484	0.960012	0.459445	GLP1R;CALML5;CAMK2A;PIK3R2;ADCY7;SLC9A1;CREB3L3;CREB3L1;PRKACG;CREB3L2;MAPK1;PRKACB;ABCC4;CREBBP;JUN;MAP2K2;PPP1R12A;BAD;ATP2B4;ARAP3;ATP1B2;ATP2B1;GRIN2D;ADCY10;PIK3CA;CALM2
mRNA surveillance pathway	11/91	0.625193	0.879266	0.946216	0.444433	HBS1L;PCF11;PPP2R3C;PABPC4;PPP2R2D;CSTF1;PPP2R2A;MSI2;PPP2R3A;SMG7;SMG5
alpha-Linolenic acid metabolism	3/25	0.636049	0.890469	0.939335	0.425029	PLA2G12A;PLA2G6;PLB1
Mineral absorption	6/51	0.648562	0.903879	0.920916	0.398754	TF;HEPH;SLC40A1;SLC30A1;ATP1B2;ATP2B1
Glycolysis / Gluconeogenesis	8/68	0.653101	0.906105	0.920916	0.392332	ACSS2;ALDH2;PKLR;BPGM;PCK1;HK2;HK1;PCK2
Primary bile acid biosynthesis	2/17	0.658372	0.909321	0.920916	0.384929	ACOT8;SLC27A5
Hypertrophic cardiomyopathy (HCM)	10/85	0.65869	0.905699	0.920916	0.384484	ITGB1;CACNG6;TGFB2;ITGB5;TPM3;ITGA2B;DAG1;CACNA2D4;PRKAB1;ACTB
Salmonella infection	10/86	0.673403	0.921814	0.910208	0.359906	CDC42;JUN;MYH9;MAPK1;FLNC;MAPK14;RILP;MYH10;ACTB;MAPK13
Cardiac muscle contraction	9/78	0.678961	0.92531	0.903206	0.349714	CACNG6;COX7A2L;TPM3;COX4I2;CACNA2D4;ATP1B2;COX7C;UQCRH;SLC9A1
Other glycan degradation	2/18	0.689532	0.935576	0.869754	0.323325	NEU3;GLB1
Hematopoietic cell lineage	11/97	0.709123	0.957938	0.887687	0.305122	CD2;CSF1R;GP9;CSF3R;CSF1;MME;GP1BB;ITGA2B;CD59;IL9R;EPOR
Butanoate metabolism	3/28	0.712566	0.958385	0.838692	0.284218	GAD1;ACSM4;ACAT1
Glycosaminoglycan degradation	2/19	0.718309	0.961909	0.823978	0.272618	GLB1;GUSB
Regulation of lipolysis in adipocytes	6/55	0.720573	0.960764	0.853941	0.279844	PIK3CA;PRKACG;PIK3R2;ABHD5;PRKACB;ADCY7
Protein processing in endoplasmic reticulum	19/165	0.72082	0.95695	0.901382	0.295082	EDEM3;TUSC3;EIF2AK1;EDEM2;DDOST;DNAJB1;DNAJC1;HSPH1;CAPN2;ERP29;MAN1C1;BAX;FBXO6;MAN1A1;BAK1;SEC62;CRYAB;MAP3K5;NFE2L2
Rheumatoid arthritis	10/91	0.741108	0.979663	0.860197	0.257722	TGFB2;JUN;ATP6V0E1;CSF1;CTSL;ATP6V0A2;ATP6V0D2;ATP6V1C1;ATP6V0A1;VEGFA
PPAR signaling pathway	8/74	0.744591	0.98006	0.846247	0.249575	RXRA;FABP6;ACSL6;ANGPTL4;SORBS1;PCK1;SLC27A5;PCK2
One carbon pool by folate	2/20	0.744804	0.976168	0.782779	0.230634	MTHFR;MTR
Synthesis and degradation of ketone bodies	1/10	0.74516	0.972497	0.782779	0.23026	ACAT1
Aminoacyl-tRNA biosynthesis	7/66	0.754936	0.981098	0.83022	0.233394	LARS2;SARS;DARS2;GATB;TARS2;EPRS;FARS2
Ovarian steroidogenesis	5/49	0.767331	0.993017	0.798754	0.211539	CYP2J2;SCARB1;PRKACG;PRKACB;ADCY7
Galactose metabolism	3/31	0.776028	1	0.757528	0.192084	GLB1;HK2;HK1
RNA polymerase	3/31	0.776028	0.995902	0.757528	0.192084	POLR3A;POLR1A;POLR3H
Taurine and hypotaurine metabolism	1/11	0.777732	0.993947	0.711617	0.178882	GAD1
Purine metabolism	14/129	0.781185	0.994236	0.849527	0.209785	ENTPD1;ADSL;PKLR;AK1;PDE2A;AK2;AMPD3;ADCY7;NT5C;ADCY10;PDE11A;NME7;PDE7A;PDE8A
MicroRNAs in cancer	34/299	0.791931	1	0.890116	0.207648	TRIM71;SHC1;PIK3R2;PIM1;ABL1;E2F1;E2F2;MAPK1;E2F3;PLCG1;BAK1;WNT3;PDGFRB;CREBBP;TGFB2;ABCC1;MAP2K2;PRKCB;RDX;DNMT3A;PRKCA;VEGFA;FOXP1;EFNA3;CDK6;PIK3CA;DDIT4;CCNG1;PDCD4;ATM;MDM4;ZFPM2;EZR;FGFR3
Serotonergic synapse	12/113	0.793631	1	0.83127	0.192137	CYP2J2;GNG10;PRKCB;PRKACG;GNAQ;ITPR1;HTR3C;MAPK1;PRKCA;ALOX12;PRKACB;PLCB2
RNA transport	18/165	0.796674	1	0.853941	0.194109	CYFIP2;NUP214;RANBP2;NUP205;PABPC4;THOC1;NUP153;EIF1;EEF1A1;EIF5;NUP210L;TPR;TACC3;GEMIN7;GEMIN8;EIF2B1;EIF4G3;EIF3D
Type I diabetes mellitus	4/43	0.816893	1	0.728166	0.147269	GAD1;ICA1;LTA;CPE
Fatty acid degradation	4/44	0.830778	1	0.711617	0.131929	GCDH;ALDH2;ACSL6;ACAT1
Fatty acid biosynthesis	1/13	0.830922	1	0.602138	0.111528	ACSL6
Fanconi anemia pathway	5/54	0.836433	1	0.724795	0.129455	TOP3B;RPA3;FANCA;RPA2;HES1
Chemical carcinogenesis	8/82	0.838274	1	0.763687	0.134722	GSTA4;GSTO1;GSTA3;CYP3A43;ARNT;KYAT1;CYP3A7;GSTM5
Alanine, aspartate and glutamate metabolism	3/35	0.842238	1	0.670953	0.115198	ALDH4A1;ADSL;GAD1
Basal transcription factors	4/45	0.843774	1	0.695803	0.118197	GTF2A1L;CCNH;GTF2H3;TAF1
Starch and sucrose metabolism	3/36	0.855877	1	0.652316	0.101519	PYGL;HK2;HK1
Tyrosine metabolism	3/36	0.855877	1	0.652316	0.101519	TH;DCT;HPD
Maturity onset diabetes of the young	2/26	0.862567	1	0.602138	0.0890214	PKLR;HES1
Cysteine and methionine metabolism	4/47	0.867248	1	0.666195	0.0948859	DNMT3A;MTR;KYAT1;BCAT2
Pertussis	7/76	0.868378	1	0.720981	0.101751	ITGB1;JUN;CALML5;MAPK1;MAPK14;CALM2;MAPK13
Natural killer cell mediated cytotoxicity	13/131	0.869173	1	0.776803	0.108918	MAP2K2;PRKCB;SHC1;NFATC2;PRKCA;PIK3R2;PIK3CA;TNFSF10;PTK2B;MAPK1;PLCG1;LAT;MICA
Toll-like receptor signaling pathway	10/104	0.870201	1	0.752672	0.104645	MAP2K3;JUN;MAP2K2;PIK3CA;STAT1;MAPK1;PIK3R2;MAPK14;MAP3K7;MAPK13
NOD-like receptor signaling pathway	18/178	0.884008	1	0.791574	0.0975921	JUN;STAT1;ITPR1;TNFAIP3;MAPK14;MAPK13;SHARPIN;VDAC2;PYDC1;MFN2;MAPK1;TP53BP1;MAP3K7;PLCB2;BCL2L1;NFKBIB;CTSB;JAK1
Spliceosome	13/134	0.888196	1	0.759412	0.0900379	PPIL1;CCDC12;DDX46;SRSF1;THOC1;SNU13;PRPF19;LSM3;U2SURP;SNRPD2;SYF2;SRSF4;SRSF5
Necroptosis	16/162	0.893605	1	0.773115	0.0869687	HIST1H2AH;STAT1;HIST1H2AK;FAF1;CAMK2A;TNFAIP3;H2AFV;HMGB1;PYGL;SHARPIN;CAPN2;TNFSF10;VDAC2;BAX;STAT6;JAK1
Glycine, serine and threonine metabolism	3/40	0.900603	1	0.587084	0.061462	BPGM;PSPH;GCAT
Nitrogen metabolism	1/17	0.902171	1	0.460458	0.047405	CA14
Phenylalanine metabolism	1/17	0.902171	1	0.460458	0.047405	HPD
Fat digestion and absorption	3/41	0.909626	1	0.572765	0.0542534	SCARB1;PLA2G12A;AGPAT1
Nicotinate and nicotinamide metabolism	2/30	0.910806	1	0.521853	0.0487545	NT5C;QPRT
IL-17 signaling pathway	8/93	0.920289	1	0.673358	0.0559343	JUN;TRAF3IP2;SRSF1;TNFAIP3;MAPK1;MAPK14;MAP3K7;MAPK13
Systemic lupus erythematosus	12/133	0.929589	1	0.706267	0.0515668	HIST1H2BN;HIST1H3J;HIST1H2AH;ACTN1;HIST1H2AK;C9;HIST3H3;HIST1H4H;H2AFV;ACTN4;HIST1H4C;HIST1H4E
Complement and coagulation cascades	6/79	0.948444	1	0.594516	0.0314693	C9;PLAT;CD59;CD46;CLU;F2RL3
Cytokine-cytokine receptor interaction	29/294	0.948689	1	0.772129	0.040671	CSF1R;BMP10;CSF3R;CSF1;AMHR2;MPL;IL36A;TNFSF10;CCR9;IL21R;IL12RB2;ACVR1;GDF10;CCL24;TGFB2;TNFSF14;IL37;GDF15;GDF2;IL19;TNFRSF1B;TGFBR1;EPOR;LTA;TNFSF9;CCL28;IL9R;CCL26;BMPR1A
Viral myocarditis	4/59	0.953508	1	0.530698	0.0252651	DAG1;ABL1;EIF4G3;ACTB
Intestinal immune network for IgA production	3/48	0.954577	1	0.489237	0.0227432	CCR9;MAP3K14;CCL28
Mannose type O-glycan biosynthesis	1/23	0.956952	1	0.340339	0.0149756	ST3GAL3
Malaria	3/49	0.958943	1	0.479252	0.0200918	TGFB2;VCAM1;GYPC
Primary immunodeficiency	2/37	0.959277	1	0.423124	0.0175917	PTPRC;BTK
Taste transduction	6/83	0.962678	1	0.565864	0.0215235	KCNK5;PRKACG;GABRA3;HTR3C;PRKACB;PLCB2
Cytosolic DNA-sensing pathway	4/63	0.967975	1	0.497002	0.0161772	POLR3A;ADAR;POLR3H;NFKBIB
Nicotine addiction	2/40	0.971144	1	0.391389	0.0114603	GABRA3;GRIN2D
Folate biosynthesis	1/26	0.971447	1	0.301069	0.00872167	TH
Ascorbate and aldarate metabolism	1/27	0.975099	1	0.289918	0.00731073	ALDH2
Asthma	1/31	0.985597	1	0.252509	0.00366332	PRG2
Peroxisome	5/83	0.985699	1	0.471554	0.00679219	ACOT8;IDH1;PEX5;CAT;ACSL6
Drug metabolism	7/108	0.988647	1	0.507357	0.00579291	UCK2;GSTA4;GSTO1;NME7;GSTA3;GUSB;GSTM5
Metabolism of xenobiotics by cytochrome P450	4/74	0.98903	1	0.423124	0.00466749	GSTA4;GSTO1;GSTA3;GSTM5
Pentose and glucuronate interconversions	1/34	0.990448	1	0.230229	0.00220977	GUSB
Antigen processing and presentation	4/77	0.991892	1	0.406638	0.00331066	CTSL;HSPA4;NFYC;CTSB
Retinol metabolism	3/67	0.993917	1	0.350498	0.00213864	RDH12;ALDH1A2;CYP3A7
Legionellosis	2/55	0.995115	1	0.284647	0.00139391	EEF1A1;HBS1L
Ribosome	10/153	0.995879	1	0.51162	0.00211254	RPS9;RPS10-NUDT3;RPLP1;RPS3;MRPS10;RPL10A;MRPL34;MRPL35;MRPS6;MRPL21
Steroid hormone biosynthesis	2/60	0.997338	1	0.260926	0.000695625	SULT2B1;CYP3A7
Staphylococcus aureus infection	2/68	0.999002	1	0.230229	0.000229781	FPR1;FPR3
Herpes simplex virus 1 infection	39/492	0.999787	1	0.620495	0.000132128	ZNF792;ZNF670;SRSF1;ZNF44;PIK3R2;ZNF8;ZNF83;ZNF627;ZNF846;ZNF823;ZNF107;ZNF546;ZNF425;ZNF766;BAK1;EIF2B1;ZNF169;MAP3K7;ZNF564;JAK1;ZNF440;ZNF582;POU2F1;TNFSF14;STAT1;BAD;EIF2AK1;POU2F2;HCFC1;ZNF33B;PIK3CA;ZNF616;LTA;BAX;SRSF4;SRSF5;ZNF850;ZNF398;BCL2L1
Ribosome biogenesis in eukaryotes	3/101	0.999874	1	0.232509	2.92216e-05	FBL;TBL3;SNU13
Neuroactive ligand-receptor interaction	21/338	0.999971	1	0.486342	1.39617e-05	OPRD1;GLP1R;NPFFR1;THRB;GPR35;GABRA3;FPR1;CHRNA9;FPR3;PTH2R;ADRA1D;NR3C1;MCHR1;MLN;GRIN2D;GLRA3;P2RX4;ADORA2B;GALR1;NMUR1;F2RL3
Olfactory transduction	9/444	0.999994	1	0.158671	8.90698e-07	OR2V2;CALML5;PRKACG;PDE2A;CAMK2A;ARRB1;OR51B4;PRKACB;CALM2
